# A single-cell transcriptomics CRISPR-activation screen identifies new epigenetic regulators of zygotic genome activation

**DOI:** 10.1101/741371

**Authors:** Celia Alda-Catalinas, Danila Bredikhin, Irene Hernando-Herraez, Oana Kubinyecz, Fátima Santos, Mélanie A. Eckersley-Maslin, Oliver Stegle, Wolf Reik

## Abstract

Zygotic genome activation (ZGA) is a crucial developmental milestone that remains poorly understood. This first essential transcriptional event in embryonic development coincides with extensive epigenetic reprogramming processes and is orchestrated, in part, by the interplay of transcriptional and epigenetic regulators. Here, we developed a novel high-throughput screening method that combines pooled CRISPR-activation (CRISPRa) with single-cell transcriptomics to systematically probe candidate regulators of ZGA. We screened 230 epigenetic and transcriptional regulators by upregulating their expression with CRISPRa in mouse embryonic stem cells (ESCs). Through single-cell RNA-sequencing (scRNA-seq) of CRISPRa-perturbed cells, we generated approximately 200,000 single-cell transcriptomes, each transduced with a unique short-guide RNA (sgRNA) targeting a specific candidate gene promoter. Using integrative dimensionality reduction of the perturbation scRNA-seq profiles, we characterized molecular signatures of ZGA and uncovered 44 factors that promote a ZGA-like response in ESCs, both in the coding and non-coding transcriptome. Upon upregulation of these factors, including the DNA binding protein Dppa2, the chromatin remodeller Smarca5 and the transcription factor Patz1, ESCs adopt an early embryonic-like state. Supporting their roles as ZGA regulators, Dppa2 and Smarca5 knock-out ESCs lose expression of ZGA genes, however, overexpression of Dppa2 in Smarca5 knock-out ESCs, but not *vice versa*, rescues ZGA-like expression, suggesting that Smarca5 regulates ZGA upstream and via Dppa2. Together, our single-cell transcriptomic profiling of CRISPRa-perturbed cells provides comprehensive system-level insights into the molecular mechanisms that orchestrate ZGA.

**Highlights:**

- First large-scale screen combining pooled CRISPRa with scRNA-seq.
- Multi-omics factor analysis identifies a ZGA-like signature for 44 of the candidate regulators.
- Dppa2, Smarca5 and Patz1 were validated as strong inducers of ZGA gene expression.
- Smarca5 regulates zygotic genome activation in a Dppa2-dependent manner.
