## Supplementary material for "A single-cell transcriptomics CRISPR-activation screen identifies new epigenetic regulators of zygotic genome activation": Table S1

### Sheet: Sheet1
Table S1: Related to pooled sgRNA library, CRISPRa scRNA-seq dataset with three replicates merged, screen results and information of sgRNAs used for pilot and validation experiments
sgRNA ID	sgRNA target sequence	Target gene	Target transcript	Number of counts average read 1 and read 2 plasmid library	Number of cells expressing the sgRNA in 10X Genomics pooled CRISPRa dataset	Fraction of variance explained by MOFA factor 3	Hit rank	Screen hit (Yes/No)	Mean log fold change expression of target gene in 10X Genomics pooled screen CRISPRa dataset	Number of DE genes (FDR 10%) in 10X Genomics pooled screen CRISPRa dataset	Number of genes recovered from ZGA signature (from Table S2) in 10X Genomics pooled screen CRISPRa dataset	Used in other experiments
1	CAACTTTCATTGTTAGAGAG	Baz2b	NM_001001182	987	40	0.216999	384	No	0.00156283	0	23	No
2	GCTGATAGGTCATTTATTAT	Baz2b	NM_001001182	682.5	47	0.057936	418	No	-0.0511124	0	26	No
3	AGGAACTGTTCTTGTAAACA	Fam170a	NM_001004061	1252.5	78	0.00638901	435	No	0	0	14	No
4	GAGAACTGAGTTCCTTAGAG	Fam170a	NM_001004061	1343	29	0.0344955	426	No	0	2	22	No
5	AGTTACCGGCGGCGGCTAGA	Mdc1	NM_001010833	7304.5	541	1.38942	88	No	0.00274793	4	25	No
6	CAAACGCCTACCAGAGAGTC	Mdc1	NM_001010833	6237.5	463	0.351612	366	No	0.0538642	1	11	No
7	AGACTCTCCCGCTTGATTGG	Ttf2	NM_001013026	5353	437	0.793845	273	No	-0.0326858	1	17	No
8	GCGCGCTCTGAAATCAAACT	Ttf2	NM_001013026	5249.5	321	0.639682	314	No	0.0397764	1	16	No
9	CGCGCTCGGGAGGCGGGCAG	Crebbp	NM_001025432	13719	595	1.8376	30	Yes	-0.0412637	21	56	No
10	GGGCGCCGTCGCTGCCAGCC	Crebbp	NM_001025432	21899	1326	0.59688	327	No	-0.0301922	1	18	No
11	ACAGAGTCACGTGTGCTCAG	Lin28b	NM_001031772	3197	134	0.77805	280	No	-0.0157056	0	27	No
12	TTCTTGCTACTAATTCACCT	Lin28b	NM_001031772	2498	178	0.313379	374	No	-0.0174567	1	9	No
13	AAGTGGCTCGACGGAGAGGC	Zfp407	NM_001033341	3408	146	0.0558268	421	No	-0.0469823	2	22	No
14	GAATGTTAGGTCATTAGCCA	Zfp407	NM_001033341	1134	59	1.22741	135	No	-0.0140385	0	15	No
15	ACCTGATTATAGTGCTACTT	Lyg2	NM_001033427	2225.5	169	0.0975943	406	No	0	1	24	No
16	GAGGTCAATGCTTTAAAGAG	Lyg2	NM_001033427	783	41	0	436	No	0	0	13	No
17	CCGGTGACCCGAGGAGTGCT	Arnt	NM_001037737	10721	496	1.77498	38	Yes	0.274825	2	18	No
18	CTGACCGCGCCCATAGTTTG	Arnt	NM_001037737	6770	421	0.550304	340	No	-0.0180494	0	15	No
19	AGGCGGGCCCGTACAGCTCC	Akap1	NM_001042541	11732	144	0.527021	344	No	0.250215	1	20	No
20	GGAGCTCTCCGCTGACATCC	Akap1	NM_001042541	12848	198	0.632782	317	No	0.359397	14	18	No
21	CAACGCTCGGATTCCTAGAG	Zscan21	NM_001044703	3859	132	0.208688	386	No	-0.00606757	0	12	No
22	GTCGCAGCCTCCGGTGAAAC	Zscan21	NM_001044703	9260.5	492	1.38554	89	No	0.212452	1	23	No
23	GCGGCCGGACGGGCGAGCAG	Bahd1	NM_001045523	14594.5	606	1.07873	174	No	0.00979349	1	23	No
24	GCGTAGCGGATCCCGGAGCC	Bahd1	NM_001045523	10469.5	720	0.65518	308	No	-0.00382598	2	17	No
25	GCTCTTCAGGTGCAGTCTTC	Nfyc	NM_001048168	6208	387	0.954396	222	No	-0.0451689	0	17	No
26	GTACCACCACACCTGAATCT	Nfyc	NM_001048168	5343	490	0.875349	251	No	0.00653947	2	27	No
27	CGCTGGTCCCGCCACTACGC	Cbx5	NM_001076789	28242	1081	1.51919	61	No	0.0926757	7	40	No
28	GCGCAGGGAAGGATCCGTTT	Cbx5	NM_001076789	6097.5	414	1.89357	24	Yes	-0.156464	1	30	No
29	GAAGACTTCTGTCTCACCGC	Trim33	NM_001079830	7820.5	459	1.04414	188	No	-0.014134	2	20	No
30	TCACAGCCCTCTAGAGAACG	Trim33	NM_001079830	4380.5	205	1.61219	50	No	0.102343	1	25	No
31	GAGAAGACGAAGACAGGGCC	Arid1a	NM_001080819	3152.5	171	0.329527	371	No	-0.0880026	2	28	No
32	GAGCGAGCGCAGCGCAGCAG	Arid1a	NM_001080819	7094.5	304	2.02146	18	Yes	-0.0120567	42	30	No
33	CCGGCGTCGTCGCGCGACGC	Foxk2	NM_001080932	34299.5	1522	1.55333	54	No	-0.0249453	3	45	No
34	CGTGCGCCGCGCCCATTGGT	Foxk2	NM_001080932	15295	978	1.12551	163	No	-0.019807	19	43	No
35	AGCTGGGAAACTTCCATGAT	Arid4a	NM_001081195	3230	161	0.206083	389	No	-0.00870767	0	16	No
36	CTCATGACGCCGAATAGCTT	Arid4a	NM_001081195	3214.5	191	1.48241	67	No	-0.0651835	0	29	No
37	GCCCAGAGCAGCCCGTGACT	Tsc22d2	NM_001081229	11374	364	0.949387	223	No	-0.0160456	4	22	No
38	GCCCTTCTCGGTTTCCGGTG	Tsc22d2	NM_001081229	12336.5	467	0.614526	323	No	-0.0368428	2	16	No
39	CGGGATCACCACGACTTCTC	Pbrm1	NM_001081251	12030	709	1.20846	141	No	0.0732119	1	15	No
40	GGTTCAACGTCACGCGCTCC	Pbrm1	NM_001081251	11646.5	625	0.865584	257	No	-0.0820109	0	20	No
41	ATGTAGAGAGTGTCAATCAA	Chd2	NM_001081345	799.5	83	0	436	No	-0.0797909	0	18	No
42	GCTCTCTTGGATGGAGAATC	Chd2	NM_001081345	2835.5	149	0.114465	401	No	0.101937	2	18	No
43	CAGAGGCAGAGGTATTTAAG	Dux	NM_001081954	1246	17	0	436	No	-0.00175417	0	20	No
44	GGTGCCAATGACGGCCTCCC	Dux	NM_001081954	12099	548	1.22325	137	No	-0.00175417	0	23	No
45	GCACTGGAGGAAGTGGTTCC	Ubp1	NM_001083319	6518	349	1.16189	150	No	0.040022	4	35	No
46	GGCCAATGAGCTCTTACTTA	Ubp1	NM_001083319	2747	111	0.636972	316	No	-0.0228362	42	25	No
47	ACCCTCCTTGAGAGCCGCCT	Arid1b	NM_001085355	12878	849	0.986254	205	No	0.0168334	4	18	No
48	GCGGCCGCTCTGCGCGCTGT	Arid1b	NM_001085355	24264	1188	1.18745	144	No	0.00165286	4	32	No
49	GAACTGCAGGCCGGTTCCCG	Lin9	NM_001103182	14189	657	1.13466	160	No	-0.00418963	3	22	No
50	GTGGCGCGGCGGACGAGACC	Lin9	NM_001103182	10460.5	841	1.16689	148	No	-0.00995243	13	34	No
51	GGCTAGCGCCATCTTTGTTG	Fiz1	NM_001110329	3766	214	0.994839	202	No	-0.118308	0	30	No
52	TCCTTTCCTATTTCCAGCCG	Fiz1	NM_001110329	122	12	0.123383	398	No	-0.00362793	0	27	No
53	GAAAGCCAATAGATACTGGG	Sin3a	NM_001110351	1716	155	1.05898	182	No	-0.088246	0	23	No
54	TTGGAGGCGACTCTTACTCG	Sin3a	NM_001110351	5466	270	1.25816	124	No	0.0736586	1	33	No
55	CGCGGACTACGACTCCCGCC	Brd3	NM_001113574	23093.5	1406	0.584351	331	No	-0.068832	4	31	No
56	GACATGTAGTCCGTGCGCCT	Brd3	NM_001113574	7142.5	476	0.466501	354	No	-0.0916659	1	14	No
57	CTCAGCTGATGTCACCGCCC	Tcf20	NM_001114140	14561	1169	0.976704	209	No	-0.0247566	6	27	No
58	GCAGAGGTGTGATCCGGCAG	Tcf20	NM_001114140	6675.5	146	0.933625	228	No	-0.066954	14	25	No
59	AAGTGTGAGGCGGCTGCGGG	Tnrc18	NM_001122730	4471	337	1.84996	28	Yes	0.0302981	27	31	No
60	GAGCTCGGCGGGAGGAAAGC	Tnrc18	NM_001122730	6599.5	357	1.46094	69	No	0.0870564	75	43	No
61	GATTGGCTGTGGTGCAGTAC	Sirt2	NM_001122766	2739.5	221	0.272316	379	No	0.0242132	0	8	No
62	TTGTAGTTTGATAACATGAG	Sirt2	NM_001122766	610	24	0	436	No	0.0145886	0	22	No
63	GTCCTTATTGCGGGCCGCGC	Gmeb1	NM_001122992	12859	652	1.49437	63	No	-0.0762631	1	29	No
64	TGCGCACAAAGCCGCCACGG	Gmeb1	NM_001122992	13069.5	783	1.15807	155	No	-0.0596168	0	24	No
65	GCTGAAAGGGAGGCAGAAGG	Trp63	NM_001127260	2098.5	66	0	436	No	-0.000276	4	18	No
66	TGAAATGAAGAGTGAGTTCT	Trp63	NM_001127260	790.5	48	0.0915167	409	No	-0.000276	0	26	No
67	GGGCCCGGCAGAAACCTGGG	Cecr2	NM_001128151	8529	589	0.963723	217	No	-0.0622171	163	23	No
68	GTTGTTGTTGTGGTGCGCGC	Cecr2	NM_001128151	8353	481	1.49035	65	No	-0.0357405	1	32	No
69	ACTACAAGTCTCAGCTACCC	Max	NM_001146176	6436.5	545	0.63769	315	No	0.18948	41	28	No
70	AGTCTGGCGAAGCCTGTGTG	Max	NM_001146176	4348	208	0.136158	395	No	-0.0783301	3	24	No
71	GGTGGCGCGCTGGCTCGGGA	Irf1	NM_001159396	12306.5	588	0.800072	271	No	-0.00479951	19	27	No
72	TGAGCTCGCCGGAGCTGCGC	Irf1	NM_001159396	16656	732	1.35971	98	No	-0.0204053	2	31	No
73	AGGCGCCAGAGGCCGCTGAG	Sirt1	NM_001159589	11936.5	223	0.568156	334	No	0.219093	148	38	No
74	GAGCCGAGCCGCCCTGGGTG	Sirt1	NM_001159589	15561	409	1.73334	41	Yes	0.238002	88	45	No
75	CCGGGAGGAAACCACAGGGC	Pou2f2	NM_001163556	7863	270	2.02527	17	Yes	0.203223	15	33	No
76	TGACTTCCGGCAGGGAGGGC	Pou2f2	NM_001163556	6333	216	0.312046	375	No	0.0169864	59	25	No
77	CCCGCAAGCCAGCTTGTGTG	Satb1	NM_001163632	9554.5	642	1.06894	175	No	0.0806048	215	32	No
78	CCTCCTTCCCTTCAAACTGA	Satb1	NM_001163632	7049	455	1.43684	75	No	-0.00701687	3	33	No
79	AGGCGGGCTGGGCACAGGGC	Zfp512b	NM_001164597	12076	615	0.915842	236	No	-0.0385837	10	17	No
80	TTTCTGGAGGAGGAGGCGGG	Zfp512b	NM_001164597	3235	164	0.21017	385	No	0.00928733	5	17	No
81	AACAGCAGGGCCGCCGTCAC	Hmga1	NM_001166545	11687.5	753	1.31483	109	No	-0.0119239	0	17	No
82	GTAGCTCGCCACTGTGCGCG	Hmga1	NM_001166545	13108	1009	1.1603	153	No	-0.0092282	1	26	No
83	CTAGTTCTTAGGCAGATGGA	Phf14	NM_001168382	1505	64	0.0662774	416	No	-0.0147614	1	14	No
84	TACTATGGAAATCAGAGTAC	Phf14	NM_001168382	687.5	70	0	436	No	-0.0273457	0	11	No
85	CTAAGATAAGTATTTACTCC	Zfp57	NM_001168501	676	27	0.207554	387	No	0.311118	1	20	No
86	TTTCCGTAATTCCTTGTACT	Zfp57	NM_001168501	1669.5	125	0	436	No	0.218418	6	14	No
87	CGTCGCTCTGCCGGCGCTGG	Mta3	NM_001171054	20569.5	1647	0.880974	249	No	-0.0218063	94	18	No
88	GGGTAGCACACCAGGGTCAG	Mta3	NM_001171054	4271.5	150	2.36857	11	Yes	0.062337	2	36	No
89	AAGGAAGAGCGTCGAGGAGG	Yap1	NM_001171147	1394.5	42	0	436	No	0.0207378	6	30	No
90	CGCGCTGCGTGCGCACCCAC	Yap1	NM_001171147	21642	608	2.27139	12	Yes	0.0876329	32	54	No
91	AGTCCTTTGAGGGCGCGAGG	Smarca4	NM_001174078	4888	229	0.287968	377	No	-0.00877214	1	17	No
92	CCAGAGGCTGCACAAGATCC	Smarca4	NM_001174078	7805	374	1.19483	142	No	0.186282	3	15	No
93	AACATCTCCAATACCCTGAT	Dnmt1	NM_001199432	1749.5	97	0	436	No	0.025015	2	27	No
94	AGCATGGCCCGCTCTGTGCC	Dnmt1	NM_001199432	12152.5	755	1.26046	122	No	-0.0447289	1	41	No
95	ATTGTAGTTCTTCGCTTCCG	Jarid2	NM_001205044	4381	257	0.758442	285	No	-0.0390904	0	18	No
96	GTTGAGTGACAGGAGGCGTG	Jarid2	NM_001205044	4128	253	1.45384	70	No	-0.122444	1	29	No
97	CAATTGAGAGGAGCAGAGCT	Eya1	NM_001252192	2330	131	0.761009	284	No	0.0692774	10	25	No
98	CTGTTTATTCAGATATCATG	Eya1	NM_001252192	1068.5	85	0.119425	399	No	0.0264978	1	27	No
99	AGCTTCAAGAAAGGACATGG	Shmt2	NM_001252316	1639	187	0.454783	355	No	-0.0183354	3	16	No
100	TCCCTGCGCATGCGCAGTAC	Shmt2	NM_001252316	5179	449	0.900776	240	No	-0.0519658	1	18	No
101	GAAAGCCTGGAGGTAGGCAG	Mllt10	NM_001252561	2761	97	0	436	No	0.209818	31	17	No
102	GCGGAGTCGGCTGCTCAGCG	Mllt10	NM_001252561	14325	798	1.25768	125	No	0.0794671	6	37	No
103	GTGCTACGCGGGTCCGGCGG	Patz1	NM_001253691	10380.5	337	2.76927	4	Yes	0.344594	160	53	Validated by individual CRISPRa + bulk RNA-seq
104	GTTAAGGGCGGCAATGTGGG	Patz1	NM_001253691	3366	167	1.55085	57	No	-0.0286348	1	24	No
105	TGACCAAGCAGCCCGGTCCC	Tdrd3	NM_001253755	15435.5	932	0.603993	325	No	-0.00565465	10	18	No
106	TTCTAAGTTGCACACACATG	Tdrd3	NM_001253755	1804.5	166	1.43882	74	No	0.00817432	2	45	No
107	AAGCAGAAAGAAGTTAATGC	Hdac9	NM_001271386	748	29	0	436	No	-0.0011503	0	12	No
108	GTTCTGCTCAGACAATAAGA	Hdac9	NM_001271386	1846	99	0.109192	404	No	-0.0011503	0	16	No
109	CCCGCCGGACGCGAGGACCG	Trim24	NM_001272064	15807	600	1.49242	64	No	-0.0988849	22	27	No
110	CTGCAGAAGCCCGCGAGGCT	Trim24	NM_001272064	11996.5	478	1.25981	123	No	0.0119141	16	33	No
111	CTTCCCGTCCCGCCGGGCGC	Chd7	NM_001277149	32156.5	1314	0.893554	244	No	0.0965607	21	35	No
112	GGGCGCGCCGCGGAGAGAGC	Chd7	NM_001277149	11081	339	1.73028	42	Yes	0.0692487	9	40	No
113	AGCATTGCAGCAGACACAAG	Terf2	NM_001286200	2381.5	130	0.0630269	417	No	-0.002611	17	18	No
114	TGAAGACTACGCTGCAGACT	Terf2	NM_001286200	2745	175	0.00705647	434	No	-0.0308667	0	16	No
115	TCTCTGTCTCTTTGCTACTG	Mier1	NM_001286221	3842.5	233	1.02926	190	No	-0.0705433	0	25	No
116	TGTGAGACTGAGTGAGCTTG	Mier1	NM_001286221	2412.5	167	0.702115	301	No	-0.0580351	0	14	No
117	AAAGCAATTACGCAAGTTGG	Nfx1	NM_001290449	1674.5	201	0.197838	391	No	0.00424033	1	23	No
118	CGCCATTTCACTGTGTGCTC	Nfx1	NM_001290449	7527	294	0.830012	264	No	-0.0486505	3	24	No
119	CGTGAAAGTGACTGCGGAGC	Cux1	NM_001291240	5546.5	242	1.34041	101	No	-0.0172149	0	17	No
120	GACCCGCCACACCGGGTAGC	Cux1	NM_001291240	14587	950	0.940603	227	No	-0.0279871	3	14	No
121	CGAGAGGCGCGGGAGATGAG	Tfdp1	NM_001291765	4776.5	226	1.08957	170	No	0.0310999	0	21	No
122	GGTGCTACCCGCCCTGGGAG	Tfdp1	NM_001291765	11226.5	582	0.97251	213	No	-0.00668192	633	30	No
123	CAACCTCCTCGCCTGGCCAT	Hmgb3	NM_001293623	14922.5	996	1.41718	80	No	-0.00128953	2	24	No
124	CATTCAAACAGAACAACCCG	Hmgb3	NM_001293623	2958	173	1.11311	165	No	0.452351	5	32	No
125	GGCAGCTTCATCGTCATTCG	Preb	NM_001294302	6880	373	0.845944	260	No	0.292934	1	15	No
126	TAGGACCCGGATCCGACGCC	Preb	NM_001294302	8894	355	2.00695	20	Yes	0.223845	2	33	No
127	CCCACACTAGTCAGTGGGCG	Usp3	NM_001302116	2587	246	1.44034	72	No	-0.0343886	2	37	No
128	CGTAACCAGCAGGGTGGGCG	Usp3	NM_001302116	7606.5	405	1.78065	37	Yes	-0.0204226	5	25	No
129	CAGCTAACGGATGTGGCATG	Phf1	NM_001302397	3038.5	174	1.06316	179	No	0.00913681	3	18	No
130	GGAGCTTGGAGTGGCCACGG	Phf1	NM_001302397	7215.5	370	1.85661	25	Yes	0.0155365	0	28	No
131	GCGACACAAAGGGACGATGG	Ing1	NM_001302458	4069	301	0.552937	338	No	-0.0488672	6	28	No
132	TCCCGGTGCTGGGTTTAGAA	Ing1	NM_001302458	2064	153	1.62488	49	No	0.10003	1	20	No
133	CGCAGCCAATCAGCAACGGC	Cic	NM_001302811	11886.5	658	1.1126	166	No	-0.0505579	2	28	No
134	TAAACCAGAGTAGAGAAGTT	Cic	NM_001302811	844.5	42	0.190309	393	No	-0.108885	7	13	No
135	GCCGCCCGGAGGAGGCGGAG	Ubtf	NM_001302954	10494.5	398	0.98717	204	No	-0.090667	5	24	No
136	GCCTTGGCGCCGCCGCCTCC	Ubtf	NM_001302954	30076	1298	1.13063	162	No	-0.0367908	6	25	No
137	CGCGGGAAACTTGAACCTTA	Csnk2b	NM_001303446	3123.5	191	0.722326	294	No	-0.151182	0	27	No
138	GCACGCGATGCTTTACTACG	Csnk2b	NM_001303446	4529.5	250	0.873684	252	No	-0.0114494	1	15	No
139	CTCCACTTTCAAGGATTGTA	Cbx1	NM_007622	1571.5	88	2.98138	1	Yes	0.124524	6	39	No
140	TGGGCGGCGCGGGATTCGCG	Cbx1	NM_007622	15233	701	0.731328	290	No	0.020358	2	19	No
141	GCTGCGTGCTCCGGGAATCC	Cbx2	NM_007623	12126	619	1.37341	93	No	0.179323	11	23	No
142	GGGCGCTCTCTGCACTGTGT	Cbx2	NM_007623	9838	618	0.730738	291	No	0.222914	37	19	No
143	CCCGCCGGGAACGCGTCCTG	Cbx3	NM_007624	22436	658	0.709565	297	No	-0.040071	15	20	No
144	GCGCGCTCCGAGACGCAGAG	Cbx3	NM_007624	9735	137	0.025401	429	No	0.116517	16	27	No
145	CGCGCGAGATCTGCTGGCCT	Dhx9	NM_007842	10383	735	0.862847	258	No	-0.073793	4	27	No
146	GTCGGCGACTCGCGCCTGCG	Dhx9	NM_007842	23187.5	1405	1.06481	178	No	-0.0863068	1	20	No
147	AGAGAACAGCTTTCCGTGGC	Dnajc1	NM_007869	4882	274	0.819516	268	No	0.409551	1	19	No
148	AGCTGCACGTGTGTCAGCGC	Dnajc1	NM_007869	8481	419	0.928275	232	No	0.21083	1	18	No
149	CGTTACTAGGCAACGCCGCG	E2f5	NM_007892	12390.5	702	0.974365	211	No	-0.0304139	2	18	No
150	GGCAGTCGGGTTCCCTCAGG	E2f5	NM_007892	11032.5	492	0.491402	350	No	0.76434	64	30	No
151	AGGCGCTTGATAGTGCTGGG	Ezh2	NM_007971	3853.5	280	1.06077	180	No	-0.0748439	8	23	No
152	TTCGGAGCGAGCTCCAGCCC	Ezh2	NM_007971	9162	439	0.9224	233	No	0.461491	59	35	No
153	CTGCAACCCAAACCCGCTCC	Gata3	NM_008091	17568	92	2.5076	7	Yes	0.207375	224	38	No
154	TGGCGCGACGCAACTTAAGG	Gata3	NM_008091	3681	25	0.0182857	431	No	0.0701428	8	21	No
155	CTTTGTGGATGGGAGCAGGG	Nr3c1	NM_008173	3103.5	242	1.3305	103	No	-0.0378758	27	28	No
156	GCCTATTAAATAAACCCTTT	Nr3c1	NM_008173	960.5	47	0	436	No	0.0218182	0	16	No
157	ACGGGTAGTCACACACAGTC	Hdac2	NM_008229	6022.5	299	1.63323	47	No	-0.102417	0	32	No
158	AGTCCGCTTGTGCGCACCTC	Hdac2	NM_008229	9239	636	0.287555	378	No	-0.0640218	1	15	No
159	ATGTACTGCTCGGCCCTGAT	Hmgb2	NM_008252	3644	304	1.06013	181	No	0.0686611	1	19	No
160	CTCTCTAGACCGGTTCCAAC	Hmgb2	NM_008252	6766	481	1.24615	126	No	0.258805	13	33	No
161	CTCTGATTGGTGAGCAGCCC	Hsf1	NM_008296	6722	388	1.59881	51	No	0.0399897	35	52	No
162	TGGGCCGGCAAAGTAGGCAG	Hsf1	NM_008296	2744	73	0.0424486	425	No	-0.06583	2	12	No
163	CGCGGTGCGCGTGTGAGCGA	Smad1	NM_008539	5897.5	181	0.915789	237	No	0.356631	81	35	No
164	GAAGGCGCGGGCCGGTAATT	Smad1	NM_008539	8302	357	1.29216	115	No	0.209874	39	41	No
165	GGACACTGAGCATGCGCGCG	Smad4	NM_008540	12243	843	0.976508	210	No	-0.00898076	1	21	No
166	TGGCAGCAACAACACGGCCC	Smad4	NM_008540	8705	476	0.823923	267	No	0.0329508	1	24	No
167	AGCCCGCGCGCCAGAACCCT	Mybl2	NM_008652	12488.5	755	1.35322	100	No	0.147455	76	28	No
168	CTATCTCCCGCCAAGTGCGT	Mybl2	NM_008652	10066.5	493	1.16143	151	No	0.0258074	1	19	No
169	CGCCCAGCACTACGGGTCCC	Ncoa3	NM_008679	16155.5	765	1.05088	185	No	-0.0297061	33	31	No
170	GGAGGTGAAGAGGACGTTCT	Ncoa3	NM_008679	2795.5	78	0	436	No	0.595703	37	24	No
171	GAGACAGGCCCGGGCAGGCG	Rb1	NM_009029	12479.5	808	0.64941	310	No	0.127491	16	25	No
172	TCGCGGGCCGCGGGCGTCAG	Rb1	NM_009029	14988.5	689	1.39633	85	No	0.0693703	6	45	No
173	ATTGGTCGGTGTTGGCGCGA	Rbbp4	NM_009030	5090	391	0.712725	296	No	-0.0637386	0	12	No
174	TGGGCGGAGCATCCGCCTCG	Rbbp4	NM_009030	13499	949	1.37973	90	No	-0.0970387	0	24	No
175	GATGTCACCCTGGCCGGGAC	Rela	NM_009045	11507	606	1.76158	39	Yes	0.0948544	11	37	No
176	TGCGGCCATTCGCCCTGCGC	Rela	NM_009045	30258	1293	0.888621	245	No	0.0113634	8	31	No
177	GGAGCTCGGTGAAGTCGAGA	Rfx1	NM_009055	2621	148	0.845273	261	No	3.54e-05	0	25	No
178	GGGCGCTTCCAGCATGCTAT	Rfx1	NM_009055	6000.5	306	0.682744	303	No	-0.0262876	1	21	No
179	CCGCCCAGCCAACCCTCTTC	Smarcc1	NM_009211	21318	1201	1.24094	128	No	-0.0336527	6	44	No
180	CGGGCAGCCTCAGTCCGTAG	Smarcc1	NM_009211	10033.5	474	1.01651	195	No	0.239583	9	39	No
181	CGCCTGGGCTCGGATCGACA	Terf1	NM_009352	10116.5	605	1.45	71	No	0.0506221	1	28	No
182	TTTAGCAGTTCTCAGCCAAT	Terf1	NM_009352	1989.5	186	1.19108	143	No	-0.106884	6	25	No
183	CTGTGGGAAGCCCGGACTTC	Tfam	NM_009360	9217	467	1.36796	95	No	-0.0316242	1	32	No
184	GGCGGAGCCTGAGGCTAGGG	Tfam	NM_009360	5754.5	226	0.0923066	407	No	0.0414513	25	22	No
185	TGGCTGGCGTTTCCCAGGCC	Usf1	NM_009480	9901	663	0.769856	282	No	-0.0381308	13	21	No
186	TGGGCACGGAGCCTTTGTTT	Usf1	NM_009480	3656	200	0.515634	346	No	-0.039844	15	24	No
187	CGCCGGGTTCCCTTAGCAAC	Xrcc1	NM_009532	9586	527	1.59727	52	No	0.117426	3	23	No
188	GTTGGGCCTCTCCGCGAGCG	Xrcc1	NM_009532	15916	906	1.24417	127	No	0.1001	5	37	No
189	ACGTAGGAACTGATGCGTCT	Dnajc2	NM_009584	3157	189	0.233034	380	No	0.0521588	2	11	No
190	GCATTGGCGCGAGGCCGTGG	Dnajc2	NM_009584	10123.5	921	0.620607	321	No	0.246206	8	11	No
191	CCGAAGAGCTCTCCCTTGGG	Adnp	NM_009628	6537.5	315	1.54581	58	No	-0.00241104	55	35	No
192	GGACTCATTGTCCAGCTGGG	Adnp	NM_009628	4461	345	0.427844	361	No	-0.00068	12	14	No
193	ACAAGATCCAGACACGTCAG	Brca1	NM_009764	3092.5	135	0.959983	220	No	0.0261516	1	21	No
194	ACGGAAGAGAAAGAATTTCG	Brca1	NM_009764	1206.5	65	0.138081	394	No	-0.0402927	0	17	No
195	AGCTCGGCTGTTTCCGTGAG	Creb1	NM_009952	5614	259	0.534143	343	No	0.0241481	417	25	No
196	GAAGGCCTTCGGCTACTTCC	Creb1	NM_009952	8092	548	1.55236	56	No	-0.00701142	1	31	No
197	GGAGCGCGATTTAAAGGTGC	Gbx2	NM_010262	4184.5	151	1.10064	168	No	0.0109727	0	30	No
198	TGGGCTACCGGCGCCACGGT	Gbx2	NM_010262	2522.5	168	0.474231	352	No	0.287594	38	31	No
199	AGCCACTGGGAGAATTGAAG	Lhx2	NM_010710	1471.5	68	0.586291	329	No	0.231531	6	22	No
200	GGCTCAGCTCGCAGGCTTCG	Lhx2	NM_010710	9282	521	1.28635	116	No	0.076935	5	26	No
201	GACGTTTCCCTTCCGATTCC	Smad2	NM_010754	9628.5	432	0.704961	300	No	-0.0467067	0	18	No
202	GGGTGTGAGCACCGCGTCGG	Smad2	NM_010754	10041.5	688	1.39542	86	No	-0.0358472	1	22	No
203	CGGCCAATCCGAAGGCGTGT	Msh6	NM_010830	8470.5	510	1.32838	104	No	-0.055044	2	19	No
204	TGGAGCTCGCGGTGGCTACC	Msh6	NM_010830	8982.5	442	1.15485	156	No	0.244769	3	19	No
205	GATAGGTCGGTGAGGAGGCG	Nfatc3	NM_010901	4971	310	1.20933	139	No	-0.00719192	5	24	No
206	GCCAGAGCCCTGCTCCCTCT	Nfatc3	NM_010901	15438.5	938	0.768299	283	No	0.0503711	125	24	No
207	AAGGCGCCTGCGTAGGCCTT	Nfya	NM_010913	5347.5	452	0.929703	230	No	-0.0156659	1	22	No
208	GCGTGGTATATAATTCAGGG	Nfya	NM_010913	1101.5	66	0.0785415	412	No	-0.0090694	1	17	No
209	AGCCTTTCCGCGTGGAGCTC	Nfyb	NM_010914	5882.5	325	0.580037	332	No	0.256381	5	25	No
210	GCTCTGGATGTTCGCTCTTC	Nfyb	NM_010914	7593	476	0.817054	269	No	0.20588	3	17	No
211	CTATGAGGTTTACATGGTGG	Uhrf1	NM_010931	1810.5	84	0	436	No	0.473792	6	13	No
212	GAGGGCTCTTGATTCCTGAT	Uhrf1	NM_010931	2186	171	0.695545	302	No	-0.00896686	0	17	No
213	CCGCCCGGAGACCGCCATGA	Nrf1	NM_010938	15930	886	1.43958	73	No	-0.0317803	9	23	No
214	GCGAGGCCAGCACGGCTCTG	Nrf1	NM_010938	14036.5	746	0.963807	216	No	-0.0103042	5	17	No
215	GGCGCAGGGCTGAGAGTGCG	Phf2	NM_011078	11003.5	677	1.14877	157	No	0.00880737	5	25	No
216	TTTGTGTCCCGCGCGCGGCC	Phf2	NM_011078	12929	1141	1.52132	60	No	0.00304933	3	43	No
217	GCCTCGGGAGAGGAAGGAAC	Pou2f1	NM_011137	3020.5	138	0.971095	214	No	-0.029673	2	27	No
218	TGCGCACCGCGCGCGCAGGG	Pou2f1	NM_011137	18711	868	1.06685	177	No	-0.0450678	262	33	No
219	GACGGCGCGGGCCGGGTGCG	Rest	NM_011263	20166	1689	1.01914	193	No	0.071455	19	20	No
220	GGCGCGCGCGGACGGCGAGG	Rest	NM_011263	14552.5	636	0.561363	336	No	-0.089305	258	33	No
221	AGTGAGATGCCACGCAGCTT	Sub1	NM_011294	4526	286	0.963139	218	No	0.0907966	1	14	No
222	CGTGCCATTGGGCGGAGCCA	Sub1	NM_011294	7441.5	503	1.08801	171	No	-0.00285668	7	20	No
223	CCCGAGTTTAGGAAGAGGAG	Smarca2	NM_011416	1606	50	1.83605	31	Yes	0.0256588	5	43	No
224	GCGTCTTCCGGCGCCCGTGG	Smarca2	NM_011416	17449	1531	0.922003	234	No	0.104036	46	13	No
225	CTGGGCTCGGGCGCAGGAGC	Sox2	NM_011443	9048	841	1.05482	184	No	0.0906165	452	30	No
226	GGCGGCCAATCAGCGAGCGC	Sox2	NM_011443	13240.5	786	1.30466	112	No	0.00241612	17	29	No
227	GAGTGATTGGGAGCTGGAGT	Tbx3	NM_011535	1836	124	0.0900477	410	No	-0.0887291	2	9	No
228	GCGAGGGAGGATCAAGAAGA	Tbx3	NM_011535	1883	74	1.33765	102	No	-0.125906	1	18	No
229	GCCACGGCAGAGCAAAGCGC	Trim28	NM_011588	11045	329	2.43361	9	Yes	0.120714	49	41	No
230	GCGGCAGCCTGGCCTATAGT	Trim28	NM_011588	9347	418	1.54019	59	No	0.0801782	33	29	No
231	CCGCCGGAGCTGAGGCCCGC	Nr2c2	NM_011630	25918	1513	1.20917	140	No	0.0135872	4	39	No
232	CTCGGCGCGGCGCCAGGCAA	Nr2c2	NM_011630	11102.5	701	0.947621	225	No	0.0140358	39	23	No
233	CATGATGCTGGAGGGTTTCC	Tulp3	NM_011657	4283	236	1.2357	129	No	0.132952	6	35	No
234	TGGGCGTCGGCGACAGTGCG	Tulp3	NM_011657	9173.5	588	1.79909	36	Yes	-0.0584974	7	41	No
235	AAAGATACCAATGAGAGCGC	Ybx1	NM_011732	2318.5	168	0.554371	337	No	0.0887171	14	19	No
236	GCCTATTGGCTCACGCTCCG	Ybx1	NM_011732	11824.5	633	1.37742	91	No	0.0136044	16	38	No
237	ATGTATGATTTGGCTCCTAT	Esrrb	NM_011934	1559.5	90	0.128061	396	No	0.0015811	0	26	No
238	TTAAAGTGACAGAATCGAGC	Esrrb	NM_011934	1098	42	0.19718	392	No	-0.0541414	0	17	No
239	CGTCTGCGCAGGCGTGGAGT	Mbd3	NM_013595	5973	241	0.0570775	420	No	-0.061858	10	24	No
240	TGATTGGCTTCACAGCCTTG	Mbd3	NM_013595	4080	186	1.16642	149	No	-0.0988775	1	27	No
241	ATCTGCCTGTGTCTTCCAGA	Pou5f1	NM_013633	4579	186	0.20529	390	No	0.153714	716	31	No
242	GTCTGGACAGGACAACCCTT	Pou5f1	NM_013633	4904.5	204	0.0221543	430	No	0.0914063	679	32	No
243	GCGGTCGGCTCCAAGCTGGT	Mga	NM_013720	14062	824	1.65538	46	Yes	-0.0904868	19	49	No
244	TACGGCTTCGGCTCCGTGGG	Mga	NM_013720	6774.5	361	0.569393	333	No	-0.0848446	0	15	No
245	ACAAATGGACTGGGCATTCT	Prmt5	NM_013768	2922	350	0.442582	358	No	0.0446115	1	21	No
246	ATGAGAGTCTGTCATTGGTG	Prmt5	NM_013768	1568	118	0.0577767	419	No	-0.0817185	1	20	No
247	GAATTAAGTCCTCTTGCTGC	Mtf2	NM_013827	5672	362	1.26929	120	No	-0.0498611	2	26	No
248	GCTCACTATTGTGTCTGCAC	Mtf2	NM_013827	5020	320	1.36192	97	No	0.0963835	1	32	No
249	GGCCAGCAAAGTTTGGCTGG	Smad3	NM_016769	6398.5	403	1.51148	62	No	0.0184703	0	23	No
250	TCTGCGCACCAAAGCCATCC	Smad3	NM_016769	8903.5	371	1.6262	48	No	0.183497	5	37	No
251	TCGGCTGAAGCGGCGCGCTC	Ybx2	NM_016875	10699	624	0.873257	253	No	-0.0111395	1	19	No
252	TGGCCTCGGCTCAGGGCCCG	Ybx2	NM_016875	12416	763	1.30595	111	No	-0.0160436	1	31	No
253	TCTCTAGGAGAAAGGAAGCT	Rfx5	NM_017395	1213.5	65	0.0747923	415	No	0.00842763	3	21	No
254	TTTAGAGAAGGCAAGTGGTG	Rfx5	NM_017395	1368	95	0.225355	382	No	-0.0183445	1	13	No
255	ATCACCCACAATTTATGACC	Smarcal1	NM_018817	2597.5	148	0	436	No	0.0197423	0	16	No
256	ATTTGAGAGGCGTAACGTTG	Smarcal1	NM_018817	1682	117	0.621825	320	No	-0.0123859	0	26	No
257	GGCCGCTGCTGATCCCGGGC	Nfat5	NM_018823	17304	878	1.2129	138	No	0.129153	81	35	No
258	TCCGGGAGCCCGGAAGAGCC	Nfat5	NM_018823	9025.5	666	0.714181	295	No	0.0615142	2	20	No
259	AGAGTATGCATGTGTGAAGT	Setdb1	NM_018877	722.5	69	0.113971	402	No	0.0957614	0	11	No
260	GCAATAAATTTGGTCCCTTC	Setdb1	NM_018877	3429.5	188	0.0434338	424	No	-0.00244377	1	14	No
261	AACTCATATGGGTTGGAGGG	Arid3b	NM_019689	1249.5	49	0	436	No	-0.0406576	36	18	No
262	TCATCCTGAAAGTCAGGGTT	Arid3b	NM_019689	2154.5	156	0.288987	376	No	-0.0403312	2	22	No
263	CGCACGCACAGCAGCCCTCC	Foxo3	NM_019740	16150	894	1.06787	176	No	0.0237682	9	34	No
264	TGTGCGCCCTCGCGCCTGCG	Foxo3	NM_019740	31196.5	1378	1.39058	87	No	-0.0301104	7	29	No
265	CTGGAGCTCCGCACCCGTTT	Snd1	NM_019776	9914	768	0.921531	235	No	0.0594353	4	15	No
266	TTCATAAAGAGAGTGCCTAT	Snd1	NM_019776	1476.5	71	0.077107	414	No	0.0124498	0	16	No
267	AGCGGCGGGCGCAACTGCCC	Brd4	NM_020508	18643.5	1166	0.660109	306	No	-0.0809377	3	21	No
268	ATGGCGGCGGCAGGAAGTGC	Brd4	NM_020508	10012	409	1.35725	99	No	-0.0923273	6	28	No
269	GAACTGTTTAAAGACAAGCG	Smarce1	NM_020618	2005.5	138	0.511032	347	No	0.286025	1	27	No
270	TGAACTGGCCCTCCTGGGAA	Smarce1	NM_020618	5787	246	1.04132	189	No	0.189297	82	36	No
271	ATTGGTCAGATCCTCGGGCG	Pias4	NM_021501	7604.5	477	1.31739	106	No	-0.0592389	1	31	No
272	CTCCCGCCTCTCAGACGCGG	Pias4	NM_021501	14546.5	1044	1.48692	66	No	-0.0666438	0	30	No
273	CGGGCGAGCGCAAGCACGAC	Carm1	NM_021531	10858	517	0.789187	275	No	-0.013164	2	20	No
274	CTCCCTCAGGCGCCAGGAGG	Carm1	NM_021531	9981.5	199	1.00174	199	No	-0.0315349	19	31	No
275	GGCTCCACTTTGGCGCCTGA	Ing3	NM_023626	10921	541	1.12287	164	No	-0.0456154	1	29	No
276	TCTGCAGCGATGACGTCAAC	Ing3	NM_023626	4245.5	225	0.206978	388	No	-0.062933	1	22	No
277	GGGAGTTCACGGGAAGTGGA	Mphosph8	NM_023773	3073	173	0.0874268	411	No	0.0807119	1	16	No
278	GGGCGGGTCGACGGACTCTG	Mphosph8	NM_023773	12748	663	1.04976	186	No	0.299635	4	18	No
279	CTCCTTCCGTGGAGACGCGG	Mgea5	NM_023799	9760.5	794	1.46607	68	No	-0.0327452	53	30	No
280	GACGAGCGAAGGCGCCTCCT	Mgea5	NM_023799	12339.5	886	0.909316	238	No	-0.0488916	6	19	No
281	CAGCGCGCTGGCGGCCATGG	Phf10	NM_024250	13542.5	1124	0.727209	292	No	0.409087	25	17	No
282	GTCAGCCGGCCGCAGCTGCG	Phf10	NM_024250	19710	1029	0.898982	241	No	-0.0772846	2	20	No
283	GCTCATGAATAGTGAGCGCG	Ing5	NM_025454	3056.5	133	0.0270486	428	No	-0.0298414	0	9	No
284	TTGCCCTGAGGGAACGCGGA	Ing5	NM_025454	6050.5	358	1.5741	53	No	0.0811345	7	36	No
285	TCCTCCGCAGTACTTTATTT	Hmg20a	NM_025812	1476	91	1.23336	131	No	-0.0202172	1	20	No
286	TCTGTCAAGCTGTGAGACGA	Hmg20a	NM_025812	2378	92	0.454076	356	No	-0.0414133	1	20	No
287	GCGCGGCCCGGACCTTGGAC	Carhsp1	NM_025821	14632	674	0.709361	298	No	0.292874	2	19	Validated by individual CRISPRa + bulk RNA-seq
288	TCCAGCCGCTGCCGAGTCCC	Carhsp1	NM_025821	15818	1003	0.982745	208	No	0.949604	38	16	No
289	AGGTTCATAGGCCAGAGCAG	Mina	NM_025910	1817	138	1.4101	83	No	0.24046	2	25	No
290	GAAGGCCTGTAGCTGTAGGC	Mina	NM_025910	3963	130	0.0782557	413	No	0.363228	1	15	No
291	TAAGTCCTTGCGGTCACTTC	Hat1	NM_026115	4710	208	1.80321	34	Yes	-0.0415491	1	25	No
292	TTCTCCCTCTCATTGGTTCG	Hat1	NM_026115	2923.5	260	0.993757	203	No	0.00743231	0	32	No
293	CCTGTGGAACTACATGTCCC	Calcoco1	NM_026192	5582	369	0.962352	219	No	-0.022023	0	24	No
294	GGGCGGTGATGGACTCAGCG	Calcoco1	NM_026192	6743.5	502	1.55308	55	No	-0.00656699	0	32	No
295	AGGAAGCCACGCTCCCAGTC	Rnmt	NM_026440	8482	642	0.998246	200	No	0.496115	16	25	No
296	CCGGGACTTAGTCAATTCCA	Rnmt	NM_026440	3589.5	366	0.335081	369	No	0.33101	28	13	No
297	GAGCGAAGGCAGGTCTGCCG	Smyd2	NM_026796	14681.5	930	0.887182	247	No	0.366626	3	15	No
298	GCACGCGCGTCACGGGAGGG	Smyd2	NM_026796	9732	270	1.22837	134	No	-0.0784859	75	34	No
299	AATTAGACCATGGAGGAACA	Spata3	NM_027029	934	60	0.105189	405	No	0.0271732	2	14	No
300	GTCTTTGGGCCTAAGAGAAC	Spata3	NM_027029	1844	112	2.1972	13	Yes	-0.000382	0	38	No
301	CAGGTCCTGTGAGCATGCGC	Smyd3	NM_027188	11192	678	0.868572	255	No	0.0504802	2	18	No
302	TGTACGCAAGCGCAGGACGC	Smyd3	NM_027188	5295	322	0.624935	318	No	0.0440062	1	17	No
303	GGTGGGAGAAGTGCTTGTGG	Zmynd8	NM_027230	3599	265	0.841891	262	No	0.00598438	1	14	No
304	TTTGCTGGAGCAGGTCAGGC	Zmynd8	NM_027230	5329	359	0.996809	201	No	-0.0628796	0	30	No
305	ACCGGAGCCGACGCGAACCG	Atad2	NM_027435	15487.5	865	1.4153	81	No	0.48733	17	34	No
306	CTCCTCCAATCCGAAGAGCG	Atad2	NM_027435	5476.5	316	1.8395	29	Yes	-0.0805997	0	31	No
307	GCCGCCTCGGCGCGGGATTG	Prdm16	NM_027504	18109.5	1226	1.02309	192	No	-0.00784535	128	25	No
308	GGTGAAGACCGAGAAGGCCT	Prdm16	NM_027504	4088	183	0.60391	326	No	0.0129641	7	18	No
309	CTGCTCGTACTGCCTCGCCC	Taf3	NM_027748	16118	1136	0.497803	348	No	0.00197467	5	20	No
310	GGCCGAGAGATAGGCGGCCC	Taf3	NM_027748	7704	438	1.85173	27	Yes	-0.0783153	6	41	No
311	ACGTTTCCGAGTGAGACAGC	Ints12	NM_027927	3898.5	240	1.28379	117	No	-0.0648802	0	24	No
312	GAAACAAAGGTTCCCGCAAC	Ints12	NM_027927	4462	229	1.31276	110	No	0.170247	4	23	No
313	CCAGGGTGCTGATCAGCCAT	Setd3	NM_028262	5455	333	1.80547	33	Yes	-0.0381109	1	52	No
314	CTTCGGATACGGCTCCGCCC	Setd3	NM_028262	12926.5	979	1.31579	108	No	-0.0434086	14	31	No
315	CCACTCTCTCGACTGCCAGA	Zfp655	NM_028298	8906.5	623	0.336226	368	No	-0.02102	1	15	No
316	GGCGACGGAAGTCCACGGGA	Zfp655	NM_028298	6675.5	276	0.324851	372	No	0.0844411	36	25	No
317	CTGCGGCGGAGGAGCGCGAT	Tdrkh	NM_028307	7796	398	0.861475	259	No	0.0143744	1	19	No
318	TTGGTGAGGATGCGCTGCGG	Tdrkh	NM_028307	6747	423	1.23408	130	No	-0.0225634	0	14	No
319	CTCCAAGTGGAGTATCCCTG	Trmt11	NM_028604	4154	77	0.123634	397	No	0.0227617	0	17	No
320	TAAGGGCAAGAGTGAGATCC	Trmt11	NM_028604	2578	155	2.11501	14	Yes	0.103992	4	27	No
321	GTTGAGGGTGGGACCAGAAG	Dppa4	NM_028610	2402.5	77	0	436	No	0.240579	1	22	No
322	ATCACAATTTTGTTGAGGGT	Dppa4	NM_028610	1696.5	108	0.116459	400	No	0.00837518	0	20	No
323	ACACAGGAGGACCCTCCCTC	Dppa2	NM_028615	10653	331	2.08542	15	Yes	0.49999	20	50	Validated by individual CRISPRa + bulk RNA-seq
324	CCGGATGCAGAAATAGCAGC	Dppa2	NM_028615	4205.5	115	2.64037	5	Yes	0.182845	6	52	No
325	GGATGTGCACAGTGATTTAG	Elp3	NM_028811	1543.5	85	0.010395	433	No	0.0792605	0	13	No
326	TAGACGCTTCTCCAAGAAGC	Elp3	NM_028811	3284.5	213	0.334282	370	No	-0.0968034	0	20	No
327	ACCATACGTTCCGGGAAGCA	Cxxc1	NM_028868	4926.5	452	0.709143	299	No	-0.0258243	4	12	No
328	TCGCAACGTCGAAGCAAATG	Cxxc1	NM_028868	2975	185	2.82904	3	Yes	-0.0278012	1	30	No
329	CCTGGACAGGCACGTGTTTA	Tdrd9	NM_029056	3969	242	1.15937	154	No	0.0140549	4	20	No
330	GGCCAGGCCCTGCATGCACG	Tdrd9	NM_029056	12459	817	0.897196	243	No	0.00108805	1	16	No
331	GCTGGCGTAACGATGGGATG	Chd5	NM_029216	3216.5	248	0.429066	360	No	0.0613348	2	17	No
332	GTTAACAGCCGAGAACAAGT	Chd5	NM_029216	1532.5	74	0	436	No	0.0755003	0	25	No
333	CGGATGAGGCCTTTCGGAGG	Ep400	NM_029337	5091	192	1.00983	197	No	0.656485	32	29	No
334	GCTGTATGCAGGAGGTGCGT	Ep400	NM_029337	5123.5	239	0.397121	363	No	-0.0672045	0	20	No
335	ATCGCGGCGACACGCGAGCG	Cdyl2	NM_029441	12345	655	0.985995	206	No	-0.0723077	0	23	No
336	TTTGCAGAATGACAGGCTTG	Cdyl2	NM_029441	2111	163	2.49281	8	Yes	-0.108476	1	23	No
337	CTGGCTCCGGGCCAGCTGGC	Tsc22d4	NM_029805	13112	1042	1.08674	172	No	-0.0321997	0	29	No
338	GTGAGCAGGCCCGAGAAGGC	Tsc22d4	NM_029805	8193	278	1.80029	35	Yes	0.332423	2	38	No
339	GGAGCGCAGCCCTGGTCACG	Stk31	NM_029916	12464	647	0.781929	279	No	0.00156979	0	13	No
340	GTGCTGCTGCGCTATAGCGG	Stk31	NM_029916	5934.5	438	0.866274	256	No	0.0692947	4	20	No
341	AAGGGATTTGTAGTCTGTGC	Phf23	NM_030064	2015	84	2.00618	21	Yes	-0.0529143	0	27	No
342	CCTCCGGAACTTCAGTTCCC	Phf23	NM_030064	8447.5	648	0.886415	248	No	-0.10543	5	27	No
343	AACTGCGCGCTGAGCTTGTC	Brd8	NM_030147	5181	362	0.486635	351	No	-0.0023896	1	14	No
344	CTGCGCGGGTGGGTAGAAGC	Brd8	NM_030147	3457.5	273	1.29826	114	No	0.105241	2	26	No
345	GTGGGTTCCGCGTGCCGCGG	Zcchc4	NM_030185	20060	1027	1.23069	132	No	-0.0225891	1	27	No
346	TCTCACTCTGGGTCTGACGG	Zcchc4	NM_030185	6304	387	0.224465	383	No	-0.0113824	1	15	No
347	CTTTAAGGGAGCTCGGTCTG	Trps1	NM_032000	5327.5	367	0.542509	341	No	0.140598	4	13	No
348	GTGCGGCCGGCCGGTCCCGC	Trps1	NM_032000	32014.5	1795	0.78654	276	No	0.155688	6	19	No
349	ACGCCAATTGGGCGCCATGT	Jmjd6	NM_033398	6657	409	0.827136	265	No	-0.0738274	0	22	No
350	GCGTAGGCCAAAGCAGGGAG	Jmjd6	NM_033398	3885	231	0.226625	381	No	0.11314	157	19	No
351	CTGCGGCCCTGCTGCTGCTC	Aff4	NM_033565	16169	1090	0.679468	304	No	0.222925	1	17	No
352	TGGCCGCGGCCCATGTGACC	Aff4	NM_033565	10133.5	440	1.01599	196	No	0.0623777	1	25	No
353	GCGTAGGTAGCTGTCCTGGT	Smarca5	NM_053124	6794	344	1.96642	22	Yes	0.500609	19	58	No
354	TGGAGAAGAGAATCCACTCC	Smarca5	NM_053124	3120	62	2.42908	10	Yes	0.389477	3	31	Validated by individual CRISPRa + bulk RNA-seq
355	CTCAGGGACGGCTGTCGCGA	Baz2a	NM_054078	9638.5	542	0.943035	226	No	-0.0199643	1	15	No
356	GACGGCGGGTGGCGTCTCCT	Baz2a	NM_054078	17217	1549	0.452254	357	No	-0.0969593	240	16	No
357	CGCGGCCTCGGCGGCCTCGG	Mta1	NM_054081	20979.5	1400	1.27017	119	No	-0.0315674	1	25	No
358	GGGACGGGAGGGCCGCGGCG	Mta1	NM_054081	14433.5	837	1.22687	136	No	1.22e-05	21	32	No
359	CCTTACTAAACTATCTGCCT	Ing4	NM_133345	1510.5	102	0.0919801	408	No	-0.0665776	1	20	No
360	CGGAAGTTCAGGTACGGAAA	Ing4	NM_133345	1768	83	0.0548862	422	No	-0.00481849	0	12	No
361	AGTAAAGCATAAACCACAAG	Acaca	NM_133360	1151	58	2.94162	2	Yes	0.00732893	0	33	No
362	TCTTGTGTGTTCTCATCTAT	Acaca	NM_133360	1261.5	134	0.0480596	423	No	-0.0404919	2	14	No
363	CCGAGGCGCCGGCGCTTACA	Prmt3	NM_133740	15626.5	945	1.42744	78	No	0.0825354	15	25	No
364	CGACTTATCGCAGCGCCCTC	Prmt3	NM_133740	14804	843	0.974244	212	No	-0.0427154	7	23	No
365	GCCCTCCTGCGGAGCGATCT	Lbr	NM_133815	10757.5	609	1.42895	77	No	0.0541892	3	32	No
366	GGACGCCGGACGCTCACGAG	Lbr	NM_133815	11293	316	1.02404	191	No	0.301255	8	26	No
367	ACATTTCCCAGAGTGTTCCG	Nfxl1	NM_133921	6341.5	317	0.789706	274	No	0.0546455	4	15	No
368	GGCGGTGGGCGCCGTCGGTA	Nfxl1	NM_133921	16397	644	0.641131	313	No	0.0263347	3	28	No
369	GCTACAGCCGCCGAGCGTCG	Psip1	NM_133948	11441	477	1.27697	118	No	-0.0634743	0	40	No
370	TGGTACGGCCCAGCGCTAGC	Psip1	NM_133948	7704	385	0.589798	328	No	-0.0823741	0	19	No
371	CCGAGGGTCCCACGCTGGAG	Mbtd1	NM_134012	11382.5	474	0.675134	305	No	0.120227	616	29	No
372	CTAATGTTGTTGATATCCTG	Mbtd1	NM_134012	1679	119	0.948282	224	No	0.0289707	1	31	No
373	GCTCCCGGAGCTGGTTAGTC	Ybx3	NM_139117	7743.5	434	0.83612	263	No	0.048741	1	18	No
374	GGCGCCCGCGCTACTCGGCA	Ybx3	NM_139117	16399	688	0.897672	242	No	0.390422	33	33	No
375	AAGACCGGTTCTGGAGAGAA	Satb2	NM_139146	1430.5	102	1.00739	198	No	0.0870286	3	26	No
376	GGAAAGGAGGACTCCTCCAA	Satb2	NM_139146	4316	96	2.61798	6	Yes	0.0585722	31	36	No
377	ATTTGGTAAGAGATGGCTTT	Plac8	NM_139198	1687.5	153	0.929764	229	No	1.24315	6	26	No
378	TTTCCTCCTTACAATTCCAA	Plac8	NM_139198	1553.5	157	0	436	No	1.10281	4	18	No
379	GAACTGGCTGGGATTGCGCA	Dppa3	NM_139218	7910.5	377	1.32251	105	No	1.83416	146	46	No
380	TTAGCATTAAAGTAGCCTGG	Dppa3	NM_139218	1613.5	84	0.624737	319	No	0.538358	1	19	No
381	CAGAATAAAGTTCCTCATGT	Gatad2b	NM_139304	1749.5	147	1.8527	26	Yes	-0.11098	1	36	No
382	GTGAAGTGAAAGAAATGCTG	Gatad2b	NM_139304	870.5	34	0	436	No	-0.122694	0	16	No
383	CCCAATTTGGTCAGCAGGCG	Cbx7	NM_144811	7337	464	1.30024	113	No	-0.124808	2	28	No
384	GTGCCTCTGAAAGCGCCCAG	Cbx7	NM_144811	10000.5	399	0.868651	254	No	-0.0887498	10	33	No
385	GGTGAATTTAGGCGTTCACC	Csde1	NM_144901	3068.5	162	0.753324	286	No	-0.121294	0	19	No
386	TAGTGACTCTGCTGCGACGC	Csde1	NM_144901	5901.5	344	0.494106	349	No	-0.110141	2	15	No
387	GCGATCGCCGCTATGGAGGC	Prmt7	NM_145404	7572.5	208	1.6831	43	Yes	0.0036828	9	33	No
388	TCCATCCAGTTCAGCGGGCG	Prmt7	NM_145404	6034.5	430	1.08654	173	No	-0.0632589	0	16	No
389	CGCGTGCAGCCGGGAGGAGG	Ehmt2	NM_145830	7980.5	200	0.432253	359	No	-0.0608723	18	31	No
390	GGGCGCAGCGGGCGTTGCAG	Ehmt2	NM_145830	10712.5	343	1.09568	169	No	0.142509	25	27	No
391	CCTCCCTTTCCCTCTGGCTC	Lin28a	NM_145833	13496	644	1.17998	147	No	0.406385	122	39	No
392	GTCAGAGACCAGAGCAGTGG	Lin28a	NM_145833	3836.5	364	1.01894	194	No	0.641459	111	13	No
393	GCCGGGAAATCCCACCGCAC	Chd4	NM_145979	15082.5	698	0.907304	239	No	-0.0403185	2	14	No
394	TATTATGGGCTGTCCGTGGG	Chd4	NM_145979	2875	118	0.0327694	427	No	-0.0202285	5	14	No
395	CGCCGCCGAGGAGGAGGAGG	Chd3	NM_146019	6231	94	0.111942	403	No	0.0550886	17	17	No
396	GGTGGTGGTGGTAGCGGTGG	Chd3	NM_146019	5282.5	194	0.964523	215	No	0.300672	18	31	No
397	GCGCACGCCGTCCTGACGCT	Tdrd7	NM_146142	19544.5	978	1.1608	152	No	-0.000153	2	23	No
398	TCACACGCGGACCTCGAAGT	Tdrd7	NM_146142	4847	231	0.472244	353	No	0.359977	10	27	No
399	AGCAGCCTTGATAGCTCCGG	E2f4	NM_148952	8639	338	1.9077	23	Yes	-0.0792873	3	26	No
400	GCTGCCCTAAGGAGTTGTTT	E2f4	NM_148952	3749.5	281	0.538622	342	No	0.0822113	3	9	No
401	CTCTCGCGAGATGCCAGAGT	Cdc5l	NM_152810	4095.5	243	0.606724	324	No	0.0902316	7	31	No
402	CTTGACCGGGAACGCAGTGA	Cdc5l	NM_152810	5187.5	357	0.827118	266	No	0.114765	3	30	No
403	AGAGGTTAACTGAAGCATTA	Kdm5b	NM_152895	84	9	0	436	No	0.195286	0	17	No
404	TAGACTGTTAACTTCTTGAG	Kdm5b	NM_152895	477.5	36	1.42426	79	No	0.0884582	10	37	No
405	GAATTGTCCTGTGACCAGCC	Pms1	NM_153556	5864.5	395	1.26292	121	No	0.00055	0	17	No
406	GCACCAGTAGCTCTAGCCAG	Pms1	NM_153556	4900.5	234	0.378113	364	No	0.0841795	1	35	No
407	CTCGGAAGGCGGAGCGGGTG	Smndc1	NM_172429	6677.5	236	1.66071	45	Yes	0.0285791	5	28	No
408	GCAATCGCAGGCTGCTGAGA	Smndc1	NM_172429	6871	401	0.888208	246	No	0.110641	2	32	No
409	GGCAGCGGCAAGTCTGACTC	Wdhd1	NM_172598	10137	648	1.14211	158	No	0.109971	4	22	No
410	GTGGGAGCCGAACCCGGAAG	Wdhd1	NM_172598	4914.5	225	0.369225	365	No	-0.00951792	3	16	No
411	ATGACGAAGTCCAGTCAACC	Phf13	NM_172705	4958.5	275	1.37098	94	No	-0.0119021	1	29	No
412	TAGTCCCTAGCGTTGCGCCC	Phf13	NM_172705	7410.5	480	0.644416	311	No	-0.0210181	0	11	No
413	CCCGCCCACCGCCGGTTCCC	Fbxl19	NM_172748	37665.5	3300	1.05506	183	No	-0.0466826	75	33	No
414	CTTCCCAGCTCCAACTGCCC	Fbxl19	NM_172748	17627	1239	0.782168	278	No	-0.0256071	17	20	No
415	CCGGGACGGCCGGCGAGCTC	Tox3	NM_172913	12548	537	0.809756	270	No	0.00104673	1	16	No
416	GGTGCGCGGCGAAGCTGGGA	Tox3	NM_172913	7013.5	541	0.797846	272	No	0.0207606	10	21	No
417	AGACGCTAAGGGTGGAAGAA	Hspbap1	NM_175111	1844	73	0.551735	339	No	0.0434484	2	24	No
418	GGCGCTGGGCGTGGCCACGC	Hspbap1	NM_175111	18276	1200	0.776004	281	No	-0.0783107	2	21	No
419	GAAGGAGGGAGCGGGAGGCC	Arid2	NM_175251	6608.5	447	0.751333	288	No	0.0585652	14	19	No
420	GAGGCGGCGAGGCAGGGTGG	Arid2	NM_175251	7890	400	1.37593	92	No	-0.0255319	75	29	No
421	AGCGCATCACAATCACTTCC	Zfp513	NM_175311	5187	237	2.07375	16	Yes	-0.0595455	1	35	No
422	TCCTAGTTCGTATATGGAGG	Zfp513	NM_175311	579	31	0.0162579	432	No	0.0787741	5	18	No
423	GCAGCTTTCACGCAGTCTCC	Mysm1	NM_177239	11925.5	812	1.22847	133	No	0.0824181	7	29	No
424	GCCTTGGCGTGGCGCACTTC	Mysm1	NM_177239	13920.5	713	1.41244	82	No	0.0369834	5	36	No
425	CAGAGACACTCACCTCCTCC	Ep300	NM_177821	11601	908	0.784953	277	No	0.013137	595	54	No
426	GAGGGCGGCTCTCAGGGTGG	Ep300	NM_177821	7138	329	1.18458	146	No	0.0350009	122	38	No
427	AGATGCGAACTGGCAACCAA	Dido1	NM_177852	4002	209	0.340179	367	No	-0.0455626	0	21	No
428	GGGTTGGCGCGAGAGTCAAA	Dido1	NM_177852	2216	161	1.13966	159	No	-0.0853083	0	27	No
429	CGGAGGAGTGTATTCTCAAA	Hmgxb4	NM_178017	2023	119	0.877077	250	No	-0.00303162	0	19	No
430	TCGACGCTCTTTCGCCGGCG	Hmgxb4	NM_178017	14460	875	1.66775	44	Yes	-0.0506662	0	37	No
431	CGACGGCCACCTCTTCCAAG	Ss18l1	NM_178750	14523	616	1.39774	84	No	-0.002594	1	27	No
432	TGCTGGCGTCTGGCGTCAGG	Ss18l1	NM_178750	9685	504	1.31735	107	No	0.0331504	21	28	No
433	ATATAGGTACAAACATTTGC	Sirt5	NM_178848	1538.5	77	0	436	No	0.00495872	0	6	No
434	CAGTGTTGTTACTTGTATAT	Sirt5	NM_178848	857	44	0	436	No	-0.0108299	1	21	No
435	CTTATCAGCACCCGCGGCCC	Ctcf	NM_181322	13731.5	742	1.13175	161	No	-0.040799	5	24	No
436	GGGTTGGCGCAGGGCAGCAT	Ctcf	NM_181322	4675.5	290	1.82704	32	Yes	-0.04364	0	30	No
437	AAGGGTCAGCTTCCCACAGC	Npm2	NM_181345	5295.5	227	1.74588	40	Yes	0.138704	3	29	No
438	TCTGCTGTTTCCCATTGAAC	Npm2	NM_181345	2535.5	189	0.72322	293	No	0.53265	2	17	No
439	CCCTGGTCGGCTAAAGCGAG	Ssrp1	NM_182990	7475	296	0.928417	231	No	0.202147	8	16	No
440	CTTCAAAGACTAGATTCCGA	Ssrp1	NM_182990	1949.5	125	0.644187	312	No	-0.110711	0	22	No
441	TGCCTGGGAAGCAGCCCTTG	Tet3	NM_183138	6561	601	0.658048	307	No	0.288181	5	13	No
442	TGCTGGGCAGGTCCTTGGCG	Tet3	NM_183138	10854	601	1.36201	96	No	0.0879924	1	35	No
443	CGCCTCTTCCAAGTTTCTAT	Arid4b	NM_194262	5393.5	259	0.734277	289	No	-0.0498234	1	13	No
444	GGCATCCGGGAAAGAGGTAG	Arid4b	NM_194262	2475.5	96	0.984047	207	No	0.0931865	10	43	No
445	GCCGGCCGAGGCGGCGGCTG	Rcor1	NM_198023	21000.5	1018	1.18692	145	No	-0.0162137	0	24	No
446	GGGCCCTTCTCCACCATGGC	Rcor1	NM_198023	12535	678	0.956305	221	No	-0.0133098	4	22	No
447	TAAGTGAAGCAGTTAGAGCG	Gpr6	NM_199058	1164	48	2.01336	19	Yes	No annotation in assembly used	0	41	No
448	TCTCACCTCAGGAACACGCA	Gpr6	NM_199058	5179	277	1.10482	167	No	No annotation in assembly used	0	26	No
449	GCCTTTGTCACATGTAGGGC	Sall4	NM_201396	4850.5	200	0.585561	330	No	-0.177457	2	11	No
450	TTAAATGATCTCTGAGGTCT	Sall4	NM_201396	1121.5	97	0.313725	373	No	-0.0509262	0	14	No
451	CGAGAAATGCCCACCTTCTT	Tsc22d1	NM_207652	5412	349	1.04527	187	No	-0.0786249	1	21	No
452	GGTTGAGCTGGCTCCGGAGT	Tsc22d1	NM_207652	8585.5	412	0.61456	322	No	-0.100887	7	20	No
453	TAAGGAATGGCCAGCTGGCT	Stat3	NM_213660	3743	262	1.43513	76	No	0.630361	5	33	No
454	TTATGCATGGAGGCGTGTCT	Stat3	NM_213660	2623.5	251	0.525923	345	No	-0.0266839	0	17	No
455	GCTCCGCGGCGGGAGCGAGG	Zscan29	NM_001290820	7953	412	0.65136	309	No	0.179069	77	31	No
456	TCTCCTCTCCCGGTGGACTG	Zscan29	NM_001290820	6559.5	454	0.75283	287	No	0.0470761	3	22	No
457	AATGGTAATCTGCCCCACCC	Zscan4b, Zscan4c, Zscan4e, Zscan4f	NM_001013765	5868.5	293	0.420699	362	No	-0.0228448	19	32	Used in pilot test
458	TGGTTCCCTTTTATAGCGCC	Zscan4c, Zscan4f	NM_001013765	4951.5	351	0.563254	335	No	-0.0270868	0	17	Used in pilot test
459	AATGAACTACAATCCGGAATTGG	MERVL LTRs	NA	1255	372	Not assesed in screen	Not assesed in screen	Not assesed in screen	Not assesed in screen	Not assesed in screen	Not assesed in screen	Used in pilot test
460	GCTCAGCAGTGACCCTTATCTGG	MERVL LTRs	NA	5008.5	1824	Not assesed in screen	Not assesed in screen	Not assesed in screen	Not assesed in screen	Not assesed in screen	Not assesed in screen	Used in pilot test
461	GCTTTCACGGAGGTTCGACG	NA	non-targetting	6993.5	391	non-targetting		non-targetting				Used in pilot test and in bulk RNA-seq CRISPRa validations
462	ATGTTGCAGTTCGGCTCGAT	NA	non-targetting	3572.5	298	non-targetting		non-targetting				Used in bulk RNA-seq CRISPRa validations
463	CCGCGCCGTTAGGGAACGAG	NA	non-targetting	6509	314	non-targetting		non-targetting				No
464	ATTGTTCGACCGTCTACGGG	NA	non-targetting	4164	338	non-targetting		non-targetting				No
465	ACCCATCGGGTGCGATATGG	NA	non-targetting	5601	579	non-targetting		non-targetting				No
466	GCTTCTACTCGCAACGTATT	NA	non-targetting	3653.5	274	non-targetting		non-targetting				No
467	TACAGTTATACGTCGCGGTG	NA	non-targetting	2238	120	non-targetting		non-targetting				No
468	CCTTAGACCGGGTGTACCTC	NA	non-targetting	5967.5	380	non-targetting		non-targetting				No
469	AAGTCTATGCGGGGCTCGTA	NA	non-targetting	1792.5	153	non-targetting		non-targetting				No
470	TTGTCAACTTCGGCCAACGC	NA	non-targetting	8481	464	non-targetting		non-targetting				No
471	ATAGATGTCTACGCGCCGTT	NA	non-targetting	4653.5	219	non-targetting		non-targetting				No
472	CTCGGGCTATTCAGCGATAG	NA	non-targetting	3486	144	non-targetting		non-targetting				No
473	GCGGTTACCGCGAAAACCAT	NA	non-targetting	5357.5	178	non-targetting		non-targetting				No
474	CCCTATATGCGAGATCCATA	NA	non-targetting	1949.5	66	non-targetting		non-targetting				No
475	TCTCAGTTCGTAGCGAACGA	NA	non-targetting	2278.5	120	non-targetting		non-targetting				No
