## Supplementary material for "A single-cell transcriptomics CRISPR-activation screen identifies new epigenetic regulators of zygotic genome activation": Table S3

### Sheet: PC1 and PC2 loadings
Table S3: Related to PCA
Gene name	PC1 loading value	PC2 loading value
0610040J01Rik	0.0150946	0.0524959
1190005I06Rik	-0.00239784	-0.0197471
1500009L16Rik	0.0156285	0.00771297
1700007K13Rik	0.00278119	0.0224604
1700029P11Rik	-0.0205888	0.0237585
1700052K11Rik	0.015544	0.0374008
1700097N02Rik	-0.037986	-0.00706921
1810032O08Rik	-0.00264592	-0.0047161
2200002D01Rik	0.0666665	-0.0103322
2310043M15Rik	-0.00924505	-0.00152227
2810417H13Rik	0.0156599	-0.0492528
3830417A13Rik	0.0306097	0.00294917
4930548H24Rik	-0.00618064	0.00333395
4933402E13Rik	0.0118011	0.0078707
5430402O13Rik	0.0164725	0.0950053
5430416N02Rik	0.00268476	-0.0034698
6330410L21Rik	-0.0131457	0.0218736
9530053A07Rik	0.00940595	0.011206
9530059O14Rik	0.0172455	0.0975626
A330069E16Rik	-0.000406597	-0.00203384
A930014E10Rik	0.00722152	0.0612403
AA467197	0.00573293	0.0124496
Aard	-0.048048	0.0413463
Aass	-0.00342597	-0.0102246
Abracl	0.0425331	-0.00785414
Acaa2	-0.0142666	0.012861
Acot1	0.0172505	0.0181256
Acta1	0.0296867	-0.00373609
Acta2	0.0337648	-0.00704124
Actb	0.0319274	-0.0284254
Actg1	0.0618047	-0.0392261
Acy3	0.0093516	0.054866
Adamts9	0.00251939	0.00282669
Adcy2	0.00862185	0.0761731
Adgrl2	0.0498209	-0.0191988
Adgrl3	0.00710362	0.0372049
Adprh	-0.0472085	-0.00313128
Adrb2	0.011311	0.0088274
Aebp2	-0.0187602	0.00750568
Aes	-0.0647732	0.0103824
AF067061	0.0130697	0.0813769
Agl	-0.0199332	0.00654361
Agpat4	0.0435728	-0.0027023
Agpat9	0.0256166	0.00924322
Ahnak	0.0459117	-0.00191671
Ahnak2	0.0351945	0.0025318
Aire	-0.0403664	-0.00728111
Ak4	-0.0129408	0.0255807
Akap12	0.0183106	-0.0169724
Akr1b3	-0.0168986	-0.0240774
Aldoa	0.0109017	-0.0194522
Amn	0.00880089	0.00615264
Amotl1	0.0493769	-0.00564561
Amotl2	0.0405474	-0.000305379
Amt	-0.00474854	-0.00376131
Anp32a	-0.0222157	-0.0219505
Anxa1	0.0467892	0.00215464
Anxa2	0.0654084	0.0133765
Anxa3	0.109696	-0.00502606
Anxa5	0.0330146	0.00771845
Anxa8	0.00682413	0.00828182
Ap3b2	0.0133193	0.00573637
Apela	0.0515859	-0.0325121
Apoa2	0.00322378	0.0239518
Apobec2	0.014636	0.0102461
Apoe	0.00112596	0.0143552
Aqp3	-0.00755178	0.0321016
Arg2	0.0253732	0.130809
Arhgef26	0.0217302	0.0962557
Arl14epl	-0.0345205	0.0178213
Arl4a	-0.00802666	-0.0103915
Arl4c	0.0848689	-0.0245696
Arl4d	-0.00428348	0.0226808
Arl6ip1	-0.00784224	0.0263584
Arpc1b	0.0202609	-0.00683571
Ascl2	0.0190424	0.00745958
Asns	0.00518319	0.0282641
Ass1	-0.00755547	0.0290192
Atf4	0.00330876	-0.00456834
Atg2a	-0.0112783	0.00518109
Atp5b	-0.00151141	0.0279844
Atp6v0b	0.0239898	0.00544063
Atp6v0d1	0.00733785	0.0200884
Atrn	0.00172283	0.0185439
Atrx	-0.00131878	-0.0070899
Avpi1	0.0238458	0.0588481
AY036118	-0.00174274	0.00158306
B020031M17Rik	0.0142808	0.0966823
B2m	0.063651	-0.00464473
B930036N10Rik	0.00397764	0.00206198
Bambi	0.0167329	0.0163534
Baz1a	0.0478604	-0.00136811
Bbc3	0.00488678	-0.00586968
Bbs2	-0.0401821	0.000656059
Bbx	0.0566503	-0.00672166
BC028528	-0.013449	0.00153673
BC080695	0.0195471	0.115611
BC147527	0.00805754	0.0515426
Bcat1	-0.0258025	0.00982898
Bdnf	0.0172482	0.0221263
Bend7	0.0125244	0.000365108
Bex1	0.0528512	-0.0119664
Bhlhe40	0.0530763	-0.00992811
Bmp4	-0.0189689	-0.000544794
Bnip3	-0.0141544	0.00933887
Bst2	0.0389806	-0.0279499
Btg1	0.0215177	0.0298842
Btg2	0.0301153	0.0362237
C130073F10Rik	-0.000534728	0.021176
C1d	0.0163268	0.0364918
C2cd4b	0.00421882	0.027002
C730034F03Rik	0.00417517	0.00216779
C77370	-0.0105852	3.7e-05
Cacybp	-0.043137	-0.014031
Calb2	-0.00677136	0.00390295
Calcoco2	-0.0253967	0.0630714
Cald1	0.0893616	0.00973602
Calm2	0.00668301	-0.0171834
Calml4	0.00291884	-0.000479648
Calr	0.00540342	0.00282461
Camk2d	0.0370888	-0.00130327
Capg	0.0378193	-0.0015526
Car2	0.0833507	-0.0569783
Car3	0.0308765	-0.0210499
Car4	0.0641747	-0.0121087
Carhsp1	0.0233489	-0.00924052
Catip	-0.0248839	0.00196529
Cbr3	0.0155002	-0.00608945
Cbx3	0.000847163	-0.026431
Ccnb1	-0.00333912	0.00829419
Ccnd1	-0.0134879	-0.0212178
Ccnd2	-0.00369797	-0.0182082
Ccnd3	-0.0371436	-0.00068462
Ccne1	-0.016595	-0.0374015
Ccne2	0.0140589	0.0020514
Ccng1	0.0359493	0.0229199
Ccno	0.0101913	0.0408866
Ccser1	0.0182541	0.115495
Cd24a	0.0513707	0.00310224
Cd37	-0.0207645	0.00267851
Cd63	0.0522594	0.00996257
Cd74	-0.0101206	0.0127924
Cd81	0.0354434	0.0163744
Cd9	0.00274666	0.0146739
Cdc14a	0.0092681	0.00343922
Cdc20	0.00396763	0.000153341
Cdc42ep3	-0.000118792	0.0387724
Cdc5l	-0.0484498	0.0319738
Cdk6	0.0325685	-0.0235294
Cdkn1a	0.0377119	0.0132373
Cdkn1c	0.0215621	-0.0151493
Cdkn2a	0.0282333	0.00438292
Cdv3	0.025066	-0.0181362
Cdx2	0.0342878	-0.00607929
Cebpb	0.0370285	-0.00278179
Cenpf	-0.00696432	0.0084878
Cenpm	-0.0448229	0.0281626
Cep57l1	-0.00530635	0.0447743
Chac1	0.00754877	-0.0142887
Chchd10	-0.0933064	0.00104555
Cidea	0.00205457	0.0452665
Cited1	0.0420383	0.0101718
Cited2	0.055299	-0.0035437
Cited4	0.0170752	0.00723848
Ckb	-0.00259247	0.0255004
Ckmt1	0.00678043	0.0117754
Clcn5	0.0352575	0.0207989
Cldn3	0.0229473	-0.00443115
Cldn4	0.0408468	-0.00398661
Cldn6	0.0815877	-0.0141805
Cldn7	0.0735921	-0.0175818
Clic1	0.0660491	0.00389648
Clic4	0.0136712	0.00304759
Clp1	0.00388634	0.0500201
Cltb	-0.0293359	-0.00247285
Clu	0.0323748	0.00506921
Cmtm7	0.00401897	-0.00519441
Cnn1	0.0610985	-0.0163413
Cnn2	0.0597088	-0.0271512
Cntfr	0.027163	-0.0206838
Coch	0.0117843	0.027237
Col4a1	0.0253839	0.0151503
Col4a2	0.0299172	0.00893955
Commd3	0.0268127	0.021288
Comt	-0.0164006	0.00685249
Cox6b2	-0.0133855	0.0396876
Cpsf4l	-0.0146375	-0.00551303
Crabp2	0.0173749	-0.00294617
Crct1	0.0122855	0.0121207
Crim1	0.0185243	0.00624474
Crip2	0.0401502	-0.0228492
Crxos	0.00135775	0.047589
Cryab	0.0583736	0.00687103
Csrp1	0.0847126	-0.0098939
Cst3	0.0351022	0.0103766
Cstb	0.0458862	0.0091419
Ctgf	0.0656771	-0.000594327
Cth	-0.00184227	0.00329518
Ctnnal1	-0.0161994	-0.00740111
Ctr9	0.0274604	0.0433885
Ctsa	0.00753084	0.0041688
Ctsb	0.0170837	0.0101075
Ctsd	0.0173323	0.00785698
Ctsl	0.0614715	0.00652417
Cul9	-0.00520471	0.0019196
Cwc22	0.0083962	0.056778
Cxcl16	0.0607156	-0.00344607
Cyba	0.0482746	-0.00268455
Cyp26a1	0.0136974	-0.00233612
Cyr61	0.0861593	-0.0116153
D630023F18Rik	-0.0047449	0.0163669
Dab2	0.0312135	0.0045787
Dazl	0.00400672	0.0377859
Dcaf12l1	0.0218284	0.0133388
Dcaf17	0.00501319	0.00279913
Dcbld1	-0.0126478	0.0435086
Dcxr	0.0210731	0.0189127
Ddah1	0.0376562	-0.0202193
Ddah2	-0.00303874	0.0156611
Ddit3	0.0230307	0.00745412
Ddit4	0.0381772	0.0396624
Ddit4l	0.0280285	0.0654124
Ddr2	-0.000113222	0.0340395
Derl3	-0.00342	0.010177
Dhx16	-0.0429438	0.000432337
Dkkl1	0.00465471	0.00509951
Dlg1	-0.00264524	0.00791314
Dll1	0.00377709	0.00706213
Dmkn	0.0186297	0.00695439
Dnajb14	0.00783164	0.0362671
Dnajb9	0.00990127	0.0467342
Dnajc21	-0.0441683	-0.00972699
Dnmt3a	0.000708433	-0.0176626
Dnmt3b	0.0343548	-0.0475875
Dnmt3l	-0.0206022	-0.0200908
Dok2	0.0390541	-0.0175211
Dpp7	0.00232345	0.0073007
Dppa2	-0.023128	0.0565229
Dppa3	0.00723502	0.010177
Dppa5a	-0.0862696	0.0414188
Dpys	-0.0217408	-0.00395148
Dqx1	-0.0169571	0.0225407
Dsp	0.0432542	0.000568998
Dst	0.0248454	0.0486546
Dstn	0.0396526	-0.0315175
Dusp1	0.0498714	0.00801359
Dusp14	0.0334446	-0.00227033
Dusp4	0.0545718	-0.0100007
Dusp5	0.0437616	0.00626048
Dusp6	0.0517185	-0.0237724
Dusp9	0.0118129	0.01892
Duxf3	0.0112583	0.0703772
Dynll1	-0.00620102	0.0113163
E130012A19Rik	-0.0766768	0.000726886
E2f5	0.00865022	-0.00499689
Ebf1	0.0105036	-0.00818785
Echdc2	-0.000268897	0.0252011
Echdc3	0.0125687	0.0570505
Edn1	0.011679	0.00405973
Edn2	-0.00389254	-0.00328937
Eef1a1	0.021845	0.0579402
Eef2	0.0299558	0.0179479
Efhc2	0.00206725	0.00276381
Efna3	0.0107612	0.00772215
Efnb1	0.0304135	-0.00144261
Egr1	-0.000749228	-0.00715176
Egr4	-0.000124314	-0.00164326
Eif2s2	-0.0620685	0.0475361
Eif4a1	0.000289934	-0.00421217
Elf3	0.0156111	0.0111531
Emb	0.0199946	-0.0301724
Emilin1	-0.0164056	0.00816095
Emp2	0.023016	0.002261
Emp3	0.029897	0.00342603
En1	-0.000505638	-0.0062662
Enah	-0.0512985	-0.0106476
Endov	0.000849611	-0.00380671
Eno1	0.0239226	-0.0353205
Enpp2	0.0183916	-0.0132914
Epcam	0.0509137	-0.0280969
Epha2	0.0270041	-0.0210934
Eps8l2	0.0287364	0.00834737
Ercc4	0.0129841	0.100322
Erdr1	0.0302748	-0.0272694
Esco2	-0.037606	0.0237494
Esx1	0.0189915	0.00740647
Eva1a	0.00362203	0.00941627
F2r	0.0396859	-0.0143549
F2rl1	0.0188915	-0.0221356
F3	0.0346148	-0.00450629
Fabp3	0.0230359	0.0141786
Fabp5	0.057581	-0.0217194
Fam124a	0.012689	0.0559242
Fam134b	0.0165352	0.00464539
Fam159b	0.00628553	0.000941234
Fam162a	-0.00986977	0.00392216
Fam25c	-0.0484609	0.0214031
Fam60a	0.00519682	-0.0561184
Fam83a	-0.000325609	0.00190639
Fblim1	-0.0417002	-0.0221009
Fbp2	0.0051188	0.0221825
Fbxo15	-0.0104827	0.0764437
Fgf1	0.00722531	0.0574242
Fgf15	9.95e-05	-0.00551275
Fgf17	-0.012838	-0.014581
Fgf4	-0.0365277	0.0070162
Fgf5	0.0235561	-0.00682841
Fgf8	0.00793075	-0.00370228
Fgfbp1	0.0755695	-0.0183072
Fhl1	0.0263045	-0.00694637
Fhl2	0.0484068	-0.0034501
Fkbp6	-0.0117126	0.0184097
Flrt3	0.0114735	0.002489
Fmr1nb	0.00214823	0.034823
Folr1	0.0216346	-0.0051132
Fos	0.0182903	0.006016
Foxo3	0.000551056	0.0171253
Fst	0.0363443	-0.00876467
Fth1	-0.000284873	-0.0540101
Fthl17a	0.0127828	0.0086703
Fthl17c	0.00248922	0.0379026
Fuca2	0.0164895	-0.00165122
Fundc1	0.0180538	0.0511763
Fxyd6	-0.00264374	-0.00800548
G0s2	-0.00343394	0.000814898
Gabarapl2	-0.0704619	0.0733617
Gadd45a	0.0132309	-0.0205939
Gadd45b	0.034734	0.0110014
Gadd45g	0.016841	-0.00570915
Gap43	0.0285874	-0.0185451
Gata2	0.0211855	0.0110141
Gata3	0.0208107	0.012187
Gbp2	0.0477146	-0.0105057
Gbp2b	0.0413234	-0.00862949
Gbx2	-0.00257874	-0.0300376
Gchfr	0.0231114	-0.00524553
Gfod2	-0.00266915	0.000774122
Gja1	0.0372973	-0.022796
Gjb3	0.000899087	0.00183222
Gjb5	-0.0165878	0.00430327
Glipr2	0.0387848	-0.0106133
Glod5	-0.0119868	-0.00846995
Glrx	0.0189302	0.0561588
Glrx2	0.0229328	0.0768919
Glul	-0.00765139	0.00257006
Gm10116	0.00943406	-0.0213401
Gm11238	0.00871849	0.0577478
Gm12794	0.0119871	0.06923
Gm13075	-0.0266134	0.0015034
Gm13119	0.0165241	0.104311
Gm13145	-0.0172755	0.0230416
Gm13225	-0.0357567	0.0152975
Gm15879	-0.000230966	0.00372097
Gm15915	-0.00874746	0.00399417
Gm16233	0.0566574	-0.0234142
Gm2016	0.0199009	0.133468
Gm2035	0.0191771	0.121211
Gm2046	0.0172956	0.108469
Gm2056	0.0192923	0.123183
Gm20767	0.0158389	0.0930926
Gm21761	0.0284899	0.166489
Gm21818	0.0207833	0.126396
Gm26710	-0.00167554	-0.00201795
Gm26737	-0.00261889	0.0101771
Gm26782	-0.00257963	0.000771172
Gm26870	-0.00623604	0.0996272
Gm26917	-0.024129	0.0234203
Gm27167	0.0106493	0.0725723
Gm29666	-0.00975111	0.00591034
Gm33466	0.0109371	0.0667425
Gm36266	-0.00255184	-0.000720445
Gm37305	-0.00501567	0.00143768
Gm4027	0.0194805	0.120306
Gm42418	-0.00883164	0.0150854
Gm42637	0.0287875	0.00378425
Gm428	0.00894018	0.0590083
Gm4340	0.0150085	0.0916702
Gm43409	-0.00663936	0.00504022
Gm4349	0.000587295	0.0328097
Gm5039	0.0186623	0.119768
Gm5662	0.026118	0.171879
Gm7120	-0.00174653	0.017229
Gm7325	-0.0567499	-0.00261841
Gm8300	0.0271621	0.17304
Gm8994	0.0220679	0.135882
Gm9112	-0.000240859	0.00593231
Gmcl1	-0.00425705	0.00270525
Gnas	0.0494561	-0.00803878
Golga3	-0.0132046	0.0212947
Gpd1l	-0.00485411	-0.00126737
Gprc5a	0.030197	0.0011277
Gprc5c	0.022903	0.010446
Gpx3	0.0252702	0.00606097
Gpx4	-0.0441921	0.0448761
Grb10	0.0298141	-0.0231284
Grn	0.00783842	0.0272607
Gsn	0.0513341	0.00181314
Gsta4	-0.0341422	-0.00999514
Gstm1	0.00808755	-0.000892051
Gsto1	0.0341499	-0.0021975
Gtsf1l	-0.0557394	-0.00254098
Guca1a	0.00405588	0.0557054
H19	0.0267053	0.00526577
H1f0	0.0124564	0.0238374
H2-D1	0.0211198	0.00669263
H2-T23	-0.00580988	0.00536701
H2afx	-0.0426532	0.0235244
H2afy	0.00610849	0.00255785
H3f3b	0.0349972	0.00757703
Hand1	0.0265606	0.00448819
Hat1	-0.0128854	-0.000537764
Hbegf	0.0252578	-0.00234033
Hck	-0.0216936	-0.00147252
Hdc	0.00684214	0.0328282
Herpud1	0.00886795	-0.000240387
Hes1	0.0073727	0.00240379
Hes6	0.0300745	-0.0166506
Hexa	0.0170667	0.00938246
Hexb	-0.00768192	0.019732
Hist1h1a	-0.00671032	0.00250951
Hist1h1b	-0.0108808	-0.0180492
Hist1h1e	0.0141977	-0.0146562
Hist1h2aa	0.00119896	-0.00170708
Hist1h2ae	-0.00470773	-0.00407938
Hist1h2ap	-0.00407191	-0.00509812
Hist1h2bc	-0.00314397	0.0353671
Hist1h3c	0.0059704	0.0333199
Hist1h3d	0.00155888	0.0237248
Hist1h4i	0.00868344	0.0678261
Hist1h4j	0.00359859	0.0237465
Hist2h3c1	0.00390085	0.0293363
Hist3h2a	-0.000197058	0.00501244
Hist3h2ba	0.0136142	0.0278752
Hmces	-0.0693646	-0.0205224
Hmga2	0.0558831	-0.00339953
Hmgb3	0.0262665	-0.00852996
Hmgcr	0.0169601	-0.00738927
Hmgn3	0.0471556	0.0521142
Hmgn5	0.0315065	0.0159519
Hmmr	-0.00957248	0.0327401
Hmox1	0.0248182	-0.0226968
Hnrnpa1	0.030014	-0.0295048
Hormad1	-0.00940604	0.0112916
Hoxa7	0.00820441	0.000837694
Hpcal1	0.0225831	0.000602338
Hsd17b14	-0.109916	-0.0264787
Hsf2	0.00530139	-0.00386152
Hsp90aa1	0.00726374	0.0147753
Hsp90ab1	-0.0107085	0.0442914
Hsp90b1	0.0143674	-0.00540191
Hspa1a	0.0118832	0.0135293
Hspa5	0.0197505	-0.00472784
Hspa8	0.00835587	0.0304367
Hspb1	-0.0499694	0.041677
Hspb2	0.0285703	0.0048324
Htra1	0.0120806	0.00415896
Icam1	-0.0109091	-0.00431532
Id1	0.0296807	-0.00165358
Id2	0.0574271	0.000848706
Id3	0.0187786	0.0258104
Ier3	0.0200022	-0.00374261
Ier5	0.0332899	-0.00117551
Ifi30	0.0141504	-0.000506245
Ifitm1	-0.0222981	-0.015005
Ifitm2	-0.0832045	-0.00729561
Ifitm3	0.0239486	-0.0243186
Ifrd1	0.0416305	-0.0160797
Igf2	0.0548846	0.00263339
Igfbp2	0.00736198	0.0345001
Igfbp3	0.0546367	0.0344643
Igfbp4	0.0251551	-0.00944111
Igsf23	-0.019174	0.00537328
Il23a	0.00147667	-0.00118096
Impact	0.0379133	-0.0213575
Ina	-0.0070494	-0.0371535
Insig1	0.00715411	-0.00110067
Irf1	0.0269928	-0.0119121
Irgm1	0.0139799	-0.00394345
Itga3	0.0562828	-0.01673
Itgb1	0.0492468	-0.0218156
Itm2a	0.0154453	0.0122793
Jam2	-0.063603	0.0505349
Jarid2	-0.0371273	-0.0136213
Jun	0.0592276	0.0212278
Junb	0.0287719	-0.0225706
Jund	0.0418585	-0.0130939
Kcnk1	0.0520044	-0.0203548
Kctd12	0.0108447	0.0169868
Kdelr3	-0.0123782	0.00360942
Kdm5b	-0.0471967	0.0320778
Kdm6b	0.000870149	-0.00468607
Khdc3	-0.0395403	0.0165281
Kif1a	0.0438438	-0.0104016
Kif21a	0.0207786	-0.0102008
Klf2	-0.0801314	0.0164696
Klf4	-0.0599802	0.0186914
Klf5	-0.00937069	-0.00288512
Klf6	0.0665765	-0.00746046
Klf9	-0.0159059	0.0212495
Klhl13	0.0293141	0.0209811
Kpna7	-0.00744725	0.0042923
Kras	0.0492952	-0.0309612
Krt17	-0.000173826	-0.0059083
Krt18	0.103214	0.000387038
Krt19	0.0733373	-0.00418268
Krt42	-0.0298973	0.000875479
Krt7	0.0499304	0.00211619
Krt8	0.10331	0.00374803
L1td1	-0.0266755	-0.0437133
Lama1	-0.00817715	0.00182362
Lamb1	0.0260969	-0.00336389
Ldha	-0.000971542	-0.0470407
Ldhb	-0.0184567	0.0212105
Ldoc1	0.0146455	0.00014748
Lef1	0.0042801	-0.0284953
Lefty1	0.0594073	-0.0257004
Lefty2	0.0477317	-0.0198537
Lepr	-0.0117329	0.0178838
Lgals1	0.0744673	-0.0167873
Lgals3	-0.030067	0.0219181
Lgals4	0.0209376	0.10477
Lgmn	0.0117742	0.00695827
Lgr4	0.00521135	-0.0116657
Limch1	0.0179738	0.0859683
Limk2	-0.00300571	0.0061387
Lmo4	0.0395249	-0.000920154
Lmo7	-0.000393714	0.0100082
Lmx1a	0.0108851	0.058181
Lncenc1	-0.0435418	0.00442214
Lonp2	0.0206283	0.0890398
Lor	0.0298974	0.00189545
Loxl2	-0.00943068	0.0063161
Lpar1	-0.011264	0.0227188
Lpar4	0.0289746	-0.0112883
Lpar6	0.0421566	-0.00122401
Lpl	0.0107222	0.0125712
Lpp	0.0481118	-0.00980124
Lrp2	0.0262911	-0.00681807
Lrpap1	0.0179673	0.0252429
Lrrc8a	0.0251526	-0.00602188
Lrrn4	0.0301343	0.0213473
Ltb	0.0445569	-0.00975791
Ly6a	0.000215918	0.0195368
Ly6g6e	-0.0141621	0.014379
Ly6k	-0.0019063	0.0248948
Malat1	0.057315	-0.0367251
Manba	-0.0517473	0.00863749
Manf	0.0104739	-0.000702933
Map1b	0.0141751	-0.0110727
Mapt	-0.0310765	0.00783273
Marcks	0.0368073	-0.0216919
Marcksl1	0.022544	-0.0310259
Marf1	0.000749115	-0.00246768
Marveld1	0.0121074	0.0472615
Mbd5	0.00640515	0.0304111
Mbnl3	0.0245168	0.000193047
Mdk	0.0313588	-0.0165379
Mdm2	0.0304693	0.018095
Mecom	0.0158921	0.0715233
Meg3	0.0197865	-0.0573541
Mest	0.0452897	-0.0263618
Mfge8	0.0059326	0.0226935
Mfsd1	0.0160103	0.0147375
Mgll	0.0175002	0.0856706
Micu1	0.0092353	0.0343223
Mif	0.00784781	-0.0753947
Mis18bp1	-0.01207	0.0464633
Mkrn1	-0.0734026	0.0115149
Mme	0.0121328	0.0138867
Mobp	-0.0108992	0.0110424
Morc1	-0.0619562	0.00828591
Morc4	0.0275262	0.0080546
Mpzl1	0.0269168	0.0382182
Mras	-0.0501489	-0.00091585
Mreg	-0.0159781	0.0650248
Mrpl9	0.00399051	-0.00252228
Ms4a10	0.0015972	0.0126536
Msc	-0.0353492	0.000809904
Msmo1	0.00845144	-0.00771161
Msx1	0.0223012	0.00473514
Msx2	0.018383	0.0285041
mt-Atp6	-0.0600052	-0.00461201
mt-Co1	-0.0462211	0.0171923
mt-Co2	-0.0396628	0.00780476
mt-Co3	-0.0638378	0.00757644
mt-Cytb	-0.0575242	-0.00251884
mt-Nd1	-0.0601123	-0.00338262
mt-Nd2	-0.0355426	0.00414681
mt-Nd4	-0.0458346	0.0138147
Mt1	0.00580078	-0.0195196
Mt2	-0.00386154	-0.0095237
Mtf2	-0.0524793	0.0456218
Mthfd2	0.00342001	-0.0208945
Muc3	-0.00516656	0.00162285
Myc	0.00746698	-0.0191382
Mycn	0.0149875	-0.0451828
Myef2	0.0106767	-0.0188497
Myh13	-0.00611527	0.0232245
Myl4	-0.00564288	0.0118149
Myl6	0.0366884	0.00178862
Myl9	0.0451906	-0.0193262
Mylpf	-0.082974	0.0438121
Myo1f	-0.0370073	0.00327178
Nab2	0.00216851	-0.00477344
Nanog	-0.040753	0.0322975
Napsa	-0.0143707	-0.00637802
Ncoa3	-0.0221701	-0.00133258
Ndrg1	0.00910267	0.00507004
Ndufa4l2	-0.00577932	0.00963325
Neat1	0.0180208	-0.00665848
Nefh	-0.0148705	0.00342299
Nefl	0.0152767	-0.00922791
Nefm	0.020993	-0.00213649
Nelfa	0.0100527	0.0783292
Nes	0.0645708	-0.0165308
Neurod1	0.00659884	0.00090453
Neurog3	-0.00591477	-0.000706828
Nexn	0.0104709	-0.00843462
Nfatc2ip	-0.0525245	0.0266177
Nfkbia	0.0125814	0.0320372
Ngb	2.21e-05	-0.00129646
Ngfrap1	0.0241335	0.00773481
Nip7	-0.0475405	-0.0136687
Nkx2-9	0.00194636	0.00767543
Nkx6-2	-0.00433993	-0.0019399
Nmrk1	7.99e-05	0.00628341
Nnat	0.0495535	-0.0189971
Noct	0.000807107	-0.00373525
Nodal	-0.00235279	0.0110914
Nop56	0.00106666	0.00089646
Notch2	0.021052	-0.00707147
Nptxr	0.00734757	-0.00119168
Npy	0.0013773	0.0204907
Nr0b1	-0.0605592	-0.00284812
Nrk	0.0239278	0.00480624
Nrp2	0.0157628	-0.0073307
Nudt4	0.00515578	0.0217063
Nup62cl	0.0189031	0.0135182
Nupr1	-0.00487802	-0.00461841
Ooep	-0.0445758	0.0178794
Os9	0.0118517	0.0521303
Otx2	-0.00397911	-0.0092207
P2rx4	0.00791602	0.00253496
P2rx7	0.00814612	0.00587662
P3h3	-0.0064783	0.00734664
P3h4	-0.00092829	-0.0241645
P4ha2	0.0263302	0.0505291
Parm1	0.00611063	0.0105577
Parp1	-0.0516295	0.00979445
Pawr	0.0367918	-0.00825121
Pax6	-0.0136419	-0.0135569
Pcgf5	0.0390543	0.0135355
Pdcd4	0.000435608	0.0131733
Pdgfa	-0.0180765	0.0113514
Pdgfrl	0.0205697	0.0840279
Pdia3	0.022406	0.00702345
Pdia6	0.0153073	-0.00467082
Pdlim3	0.0179969	0.0358465
Pdlim4	0.00870921	0.00674686
Pdlim7	0.0785309	-0.0146975
Pdpn	0.0216385	-0.000112674
Peg10	0.0508658	-0.0159983
Peg3	0.0240574	-0.00206
Perp	0.0838713	-0.00742062
Pfas	-0.00454095	-0.0167021
Pfkp	-0.0331389	0.0169647
Pfn1	0.033613	-0.0739872
Pga5	-0.0104249	0.00837981
Phgdh	0.0332555	-0.0166557
Phkg1	-0.00810333	0.00423756
Phlda1	0.0550251	0.00327437
Phlda2	0.0265541	-0.0263929
Phlda3	0.0416354	0.00768794
Phldb2	0.0484978	0.0191275
Pim1	0.0488074	-0.0038343
Pim2	0.0563118	-0.0402537
Pitx2	0.0512168	-0.0131983
Pkp2	0.00356176	-0.00327438
Plac8	0.0161542	-0.00669757
Platr3	-0.0419932	0.0190801
Platr31	0.0203138	0.122933
Plaur	0.0621508	-0.0163558
Plet1	0.0214963	0.00272047
Plin2	0.0676124	0.0174735
Plk2	0.0396713	0.0233539
Plk3	0.0134789	0.00590402
Plk4	-0.0325767	0.00705933
Plod2	0.0228051	0.00812318
Pmaip1	0.0321739	0.0383854
Pmm1	-0.00285713	-0.0125173
Pmp22	0.0425221	-0.00257801
Pou3f1	0.0886468	-0.0389126
Ppdpf	-0.0410571	0.00105081
Ppig	0.00419174	0.0353458
Pramel7	0.00394699	0.0309151
Prdx1	-0.0015816	-0.028559
Prdx6	0.0401088	-0.00593363
Prex2	0.0181888	0.0782315
Prph	0.0243385	-0.00312592
Prps1	0.00221814	0.035234
Prr13	-0.00522326	-0.00252965
Prrc1	-0.0246804	0.0286558
Prss8	0.0398407	-0.00770576
Prtg	0.0654848	-0.0205245
Psap	0.0173585	0.0251498
Psmb8	0.0352751	-0.0106238
Psors1c2	0.0168948	-0.00791952
Psrc1	0.00247907	-0.000257843
Ptch1	-0.0017319	-0.0129438
Ptcra	-0.0133008	0.000844152
Ptges	0.00910571	0.00395776
Ptgr1	0.0179698	0.0181104
Pth1r	0.0154875	0.000931845
Ptp4a2	0.0222963	-0.0112721
Ptp4a3	0.00448195	0.00816325
Pttg1	0.0312765	0.0215246
Pxdc1	0.0465673	-0.00273382
Pycr2	0.0455123	-0.0328982
Rab3il1	0.00922309	0.00372293
Rap2b	0.0361075	-0.00199122
Rasgrp2	-0.0386192	-0.0262903
Rasl11a	0.00577057	0.00970229
Rassf1	0.0297699	-0.00944311
Rbm15	0.00328343	-0.00286017
Rbm47	-0.000416183	0.00409404
Rbms1	0.0679745	-0.0167512
Rbmx	0.0230434	0.0316744
Rbp1	0.0164589	0.00773016
Rbpj	-0.0395321	0.00376724
Rcsd1	0.00263533	0.0234671
Rec114	-0.00859736	0.0196762
Reep5	0.0630225	-0.00136991
Renbp	0.00795747	0.0222819
Rest	-0.0483876	-0.0386011
Retn	-0.0062492	0.00270778
Rgcc	0.011056	0.0122794
Rhob	0.0310956	-0.00273118
Rhox13	-0.00772829	0.0203756
Rhox5	0.00445173	0.0134064
Rhox6	0.0246753	0.00741266
Rhox9	0.0213535	0.00825673
Rif1	-0.0278773	0.011302
Rimklb	0.00681701	0.0261083
Rnf128	0.0593175	-0.00429089
Rnf168	-0.00436037	0.00160913
Rnf7	-0.0288811	0.00201702
RP23-4H17.3	-0.0362389	0.0192415
Rpl10l	-0.0165958	0.0222888
Rpl22l1	-0.0173819	0.0132224
Rpl39l	-0.0560157	0.0331572
Rpl41	-0.0157114	-0.0198729
Rpp25	-0.0509274	0.0258311
Rps18	-0.0274301	0.0371067
Rps19	0.0126761	0.0264505
Rps23	-0.01911	0.0495267
Rps27l	0.00474952	-0.0162481
Rps4x	-0.0125631	0.0457278
Rrad	0.0247001	-0.00564313
Rrm2	0.004064	-0.0046587
Rrn3	-0.0171048	-0.00738361
Rsph6a	0.00225377	0.0047081
Rsrp1	0.00560113	0.0121546
Rtkn	-0.000861793	0.0146809
S100a1	0.0164393	0.00727087
S100a10	0.0519039	0.0101557
S100a11	0.0574417	0.0380349
S100a13	0.0205571	0.0180009
S100a3	0.0129696	-0.00112757
S100a6	0.0689821	-0.0011988
Sall3	-0.00186047	-0.000654704
Sall4	-0.0120402	0.00905127
Sat1	0.0144774	0.0204029
Sbsn	0.0334686	0.00315145
Scamp1	0.0296122	0.0953356
Scd2	0.00716906	-0.00118098
Scn1b	0.0214824	0.0057274
Sct	0.0311387	0.0191313
Sdc4	0.0349236	0.0194648
Sdhaf3	0.00365999	0.0420364
Sec24a	-0.00360774	0.00788141
Sema6a	0.0357914	-0.0119489
Sepp1	0.0195651	-0.00229005
2001-09-01	-0.0767479	0.00451031
Sepw1	0.0272751	-0.0299716
Serpinb9b	0.0234216	-0.000467022
Serpine2	0.0285374	0.0180528
Serpinh1	0.0812385	-0.00847501
Sfmbt2	0.0377973	-0.00654998
Sfn	0.0827063	-0.0051996
Sfrp1	-0.00983727	-0.0031103
Sgk1	-0.0210031	-0.0103938
Shkbp1	0.00860652	-0.0016724
Sin3b	0.0268512	0.0146272
Six1	0.00704981	-0.00347359
Skil	0.0375166	-0.029608
Slamf1	-0.0194477	0.0133151
Slbp	0.0016935	-0.0153061
Slc11a1	-0.0252752	0.0046403
Slc16a3	0.0379268	-0.0279185
Slc24a5	0.00973026	-0.0185968
Slc25a20	-0.0104251	0.0183266
Slc25a31	0.00752855	0.0221651
Slc25a4	0.0612227	0.00475799
Slc25a43	0.0031315	0.000501298
Slc25a5	-0.0361476	0.0098487
Slc26a2	0.0117197	0.00497478
Slc27a2	0.0172122	0.0320334
Slc29a1	-0.0395416	-0.00906778
Slc2a1	0.0359717	-0.0145791
Slc2a3	0.0275328	0.0135923
Slc30a2	0.00197622	0.000553248
Slc39a1	0.0079901	-0.00619306
Slc39a8	0.0382273	-0.0156643
Slc40a1	0.0305228	-0.000360589
Slc7a3	-0.023247	-0.0139053
Smad7	0.00913648	-0.00406772
Smagp	-0.00623281	-0.0393904
Smarca5	-0.00825575	0.0179142
Sms	-0.0194015	-0.018084
Smtnl1	-0.0152107	0.0109089
Snai1	0.0153729	0.0338273
Snhg12	0.00184259	0.001063
Snrpn	0.018666	-0.0289924
Snx20	0.00299663	0.00571077
Socs2	0.00688158	-0.0314966
Socs3	-0.0129619	0.0114354
Sod2	-0.0666153	0.0067039
Soga3	-0.018426	-0.00885023
Sord	0.00876658	0.0499072
Sox11	0.0378868	-0.0228798
Sox15	-0.0169519	0.0102936
Sox2	-0.0515596	-0.0204533
Sox21	-0.00949259	-0.000448331
Sox4	0.0325001	-0.0286121
Sp110	0.0136266	0.0830944
Sp140	0.0100378	0.0444824
Sp5	0.0256462	-0.0147955
Sparc	0.0346115	0.0193876
Spesp1	0.0116691	0.0676865
Spic	-0.00402251	0.0189423
Spink1	-0.0504656	0.0025592
Spp1	-0.0513618	0.00593674
Spry2	-0.00436343	-0.0118071
Spry4	-0.014325	-0.0111157
Spty2d1	-0.0180753	0.0304521
Sqstm1	0.0290674	0.0181814
Srgn	0.00913252	0.0162625
Stk32c	0.00414594	0.00278111
Stk35	0.000918235	0.0304702
Stmn1	-0.0990371	0.0142096
Stmn2	-0.0613607	-0.0136597
Stox1	0.00452624	0.0229846
Stra8	-0.0146115	0.0199485
Stx3	0.0482154	-0.0219615
Sycp3	0.00723587	0.00630324
Synm	0.0143119	0.00670229
Taf7l	0.0128919	0.0122797
Tagln	0.114367	-0.0279041
Tagln2	0.0533652	0.000763425
Tapbpl	-0.00930773	0.00921708
Tax1bp3	0.0611797	0.00329574
Tbc1d12	0.0164049	0.0470587
Tbc1d24	-0.00683503	0.00213072
Tbx3	-0.0413942	0.0491843
Tc2n	0.00274916	0.0101679
Tcea3	-0.0695744	-0.0178424
Tcf15	-0.00861483	-0.0519396
Tchh	0.0117638	0.0161366
Tcl1	-0.0536928	0.00692011
Tctn1	-0.000685755	0.00564369
Tdgf1	-0.0334725	-0.0308381
Tdh	-0.0522324	-0.00755407
Terf2ip	0.000758775	0.00216081
Tet1	-0.0618186	-0.0159762
Tex101	-0.000150945	0.0114644
Tex19.1	-0.011107	0.0409441
Tfap2c	0.00670611	-0.00310314
Tfpi	-0.00890786	0.0035042
Tgfb1i1	0.0331251	0.00904057
Thbs1	0.050707	-0.00350077
Thnsl2	0.00668011	0.0481441
Ticrr	-0.019792	0.0369413
Timp2	0.0338659	0.00710194
Tinagl1	0.0620865	0.00166397
Tmcc1	0.00660835	0.00268704
Tmem191c	-0.0104514	0.0362274
Tmem245	-0.0392253	0.0111063
Tmem37	0.018643	-0.00204405
Tmem40	-0.0217433	0.00206663
Tmem59	0.0358427	0.0196055
Tmem92	0.0171659	0.100268
Tmsb4x	-0.0135347	-0.0123683
Tnfaip6	0.00617615	0.00452683
Tnfrsf12a	0.0650468	-0.00717547
Top2a	-0.0157821	-0.00712598
Tpbg	0.0386908	0.0018312
Tpi1	0.0172544	-0.0431839
Tpm1	0.0935272	-0.0340057
Tpm4	0.0780303	-0.0254315
Tppp3	-0.00290585	0.013985
Trap1a	-0.0267714	0.00465233
Trh	-0.0184438	-0.0243443
Trib3	0.00585837	-0.00611445
Trim47	0.0100863	-6.39e-05
Trp53i11	0.00620334	-0.00704525
Trp53inp1	0.0151398	0.0250134
Tsc22d1	0.00778476	0.0105586
Tsen2	0.00720867	0.0457305
Ttc39c	5.46e-05	0.00884216
Ttn	-0.0175687	-0.00347148
Tuba1a	0.0597943	-0.0128053
Tuba3a	-0.0247862	0.0243709
Tubb2a	0.00321502	0.0156448
Tubb3	-0.028797	0.0114296
Tubb4b	-0.00236461	0.0186653
Tubb5	0.0168755	-0.0114406
Tubb6	0.0859508	-0.0112946
Txnip	0.01035	-0.00788425
Uap1l1	0.0203077	0.0137248
Ubald2	-0.0311018	-0.0110486
Ube2c	-0.024823	0.0132439
Ung	-0.0210635	-0.0140893
Upp1	-0.06855	0.00845816
Uqcrb	-0.00653793	0.00661162
Usp13	0.00401297	0.00259353
Usp17la	0.0188812	0.103317
Usp17lc	0.0138235	0.080655
Usp19	-0.0185965	0.0111655
Usp26	0.00673418	0.030654
Utf1	-0.0355377	-0.0757061
Vamp8	0.0450242	0.00278451
Vgll3	0.0361834	0.000874722
Vim	-0.0151089	0.00422726
Wbp5	0.0410553	0.00254689
Wfdc2	0.0200208	0.00896996
Wls	0.0321211	0.0222717
Wnt3	0.0344949	-0.0014075
Wnt4	0.042724	-0.00213422
Wnt6	0.00375346	0.00599429
Wnt7b	0.0304951	4.12e-05
Wtap	-0.0104705	-0.00376045
Xist	0.00716626	0.00842852
Xlr3a	-0.00168017	0.00477665
Ywhaq	-0.00141879	-0.00633138
Zbtb10	0.0192644	0.0145407
Zc3hav1	0.00320181	0.0239337
Zfos1	0.00828774	-0.00430842
Zfp287	-0.000165213	-1.47e-05
Zfp296	-0.0249543	0.0364458
Zfp316	-0.00267933	0.0042257
Zfp326	0.0187745	-0.0134252
Zfp42	-0.132474	0.00563858
Zfp428	-0.0343214	-0.028617
Zfp516	0.00443153	0.0683416
Zfp560	0.0184281	0.081562
Zfp57	-0.0567366	0.00290609
Zfp706	0.0144924	-0.0356988
Zfp809	0.00904802	0.0681844
Zic2	-0.00118946	-0.00857686
Zic5	0.00169389	-0.0161642
Zscan4b	0.0102278	0.0632348
Zscan4c	0.0265637	0.157451
Zscan4d	0.0243364	0.146195
Zscan4f	0.0266958	0.158593
Zyx	0.0803305	-0.0250265

### Sheet: Gene ontology enrichment PC1
Gene Ontology terms enriched in the top 50 PC1 loadings, using 965 highly variable genes as a background
Process:
GO term	Description	P-value	FDR q-value	Enrichment (N, B, n, b)	Genes
GO:0031032	actomyosin structure organization	2.97e-07	0.0022	11.47 (901,11,50,7)
					Cnn1 - calponin 1
					Cnn2 - calponin 2
					Csrp1 - cysteine and glycine-rich protein 1
					Krt8 - keratin 8
					Actg1 - actin, gamma, cytoplasmic 1
					Zyx - zyxin
					Krt19 - keratin 19
GO:0030029	actin filament-based process	9.14e-05	0.338	4.38 (901,37,50,9)
					Cnn1 - calponin 1
					Cnn2 - calponin 2
					Pdlim7 - pdz and lim domain 7
					Csrp1 - cysteine and glycine-rich protein 1
					Krt8 - keratin 8
					Actg1 - actin, gamma, cytoplasmic 1
					Krt19 - keratin 19
					Tpm1 - tropomyosin 1, alpha
					Zyx - zyxin
GO:0045214	sarcomere organization	0.000116	0.287	12.01 (901,6,50,4)
					Csrp1 - cysteine and glycine-rich protein 1
					Krt8 - keratin 8
					Actg1 - actin, gamma, cytoplasmic 1
					Krt19 - keratin 19
GO:0030036	actin cytoskeleton organization	0.000117	0.217	4.81 (901,30,50,8)
					Cnn1 - calponin 1
					Cnn2 - calponin 2
					Pdlim7 - pdz and lim domain 7
					Csrp1 - cysteine and glycine-rich protein 1
					Krt8 - keratin 8
					Actg1 - actin, gamma, cytoplasmic 1
					Krt19 - keratin 19
					Zyx - zyxin
GO:0007155	cell adhesion	0.000901	1	3.31 (901,49,50,9)
					Anxa3 - annexin a3
					Lgals1 - lectin, galactose binding, soluble 1
					Cyr61 - cysteine rich protein 61
					Tinagl1 - tubulointerstitial nephritis antigen-like 1
					Ctgf - connective tissue growth factor
					Perp - perp, tp53 apoptosis effector
					Zyx - zyxin
					Tnfrsf12a - tumor necrosis factor receptor superfamily, member 12a
					Prtg - protogenin homolog (gallus gallus)
Function:
GO term	Description	P-value	FDR q-value	Enrichment (N, B, n, b)	Genes
GO:0008092	cytoskeletal protein binding	0.000538	0.741	3.00 (901,66,50,11)
					Arl4c - adp-ribosylation factor-like 4c
					Cnn1 - calponin 1
					Cnn2 - calponin 2
					Tpm4 - tropomyosin 4
					Csrp1 - cysteine and glycine-rich protein 1
					Pdlim7 - pdz and lim domain 7
					S100a6 - s100 calcium binding protein a6 (calcyclin)
					Cald1 - caldesmon 1
					Tagln - transgelin
					Tpm1 - tropomyosin 1, alpha
					Anxa2 - annexin a2
Component:
GO term	Description	P-value	FDR q-value	Enrichment (N, B, n, b)	Genes
GO:0016327	apicolateral plasma membrane	0.000116	0.0996	12.01 (901,6,50,4)
					Cldn7 - claudin 7
					Cldn6 - claudin 6
					Krt8 - keratin 8
					Krt19 - keratin 19
GO:0099513	polymeric cytoskeletal fiber	0.000211	0.0903	3.60 (901,50,50,10)
					Tubb6 - tubulin, beta 6 class v
					Tpm4 - tropomyosin 4
					Krt8 - keratin 8
					Tuba1a - tubulin, alpha 1a
					Nes - nestin
					Actg1 - actin, gamma, cytoplasmic 1
					Krt19 - keratin 19
					Cald1 - caldesmon 1
					Tpm1 - tropomyosin 1, alpha
					Krt18 - keratin 18
GO:0005856	cytoskeleton	0.000217	0.062	2.74 (901,92,50,14)
					Rnf128 - ring finger protein 128
					Tpm4 - tropomyosin 4
					Tax1bp3 - tax1 (human t cell leukemia virus type i) binding protein 3
					Csrp1 - cysteine and glycine-rich protein 1
					Actg1 - actin, gamma, cytoplasmic 1
					Tpm1 - tropomyosin 1, alpha
					Krt19 - keratin 19
					Cnn1 - calponin 1
					Tubb6 - tubulin, beta 6 class v
					Cnn2 - calponin 2
					Pdlim7 - pdz and lim domain 7
					Krt8 - keratin 8
					Tuba1a - tubulin, alpha 1a
					Zyx - zyxin
GO:0005884	actin filament	0.0005	0.107	9.01 (901,8,50,4)
					Tpm4 - tropomyosin 4
					Actg1 - actin, gamma, cytoplasmic 1
					Tpm1 - tropomyosin 1, alpha
					Cald1 - caldesmon 1
GO:0099081	supramolecular polymer	0.000658	0.112	3.16 (901,57,50,10)
					Tubb6 - tubulin, beta 6 class v
					Tpm4 - tropomyosin 4
					Krt8 - keratin 8
					Tuba1a - tubulin, alpha 1a
					Nes - nestin
					Actg1 - actin, gamma, cytoplasmic 1
					Krt19 - keratin 19
					Cald1 - caldesmon 1
					Tpm1 - tropomyosin 1, alpha
					Krt18 - keratin 18
GO:0099080	supramolecular complex	0.000658	0.0937	3.16 (901,57,50,10)
					Tubb6 - tubulin, beta 6 class v
					Tpm4 - tropomyosin 4
					Krt8 - keratin 8
					Tuba1a - tubulin, alpha 1a
					Nes - nestin
					Actg1 - actin, gamma, cytoplasmic 1
					Krt19 - keratin 19
					Cald1 - caldesmon 1
					Tpm1 - tropomyosin 1, alpha
					Krt18 - keratin 18
GO:0099512	supramolecular fiber	0.000658	0.0803	3.16 (901,57,50,10)
					Tubb6 - tubulin, beta 6 class v
					Tpm4 - tropomyosin 4
					Krt8 - keratin 8
					Tuba1a - tubulin, alpha 1a
					Nes - nestin
					Actg1 - actin, gamma, cytoplasmic 1
					Krt19 - keratin 19
					Cald1 - caldesmon 1
					Tpm1 - tropomyosin 1, alpha
					Krt18 - keratin 18
GO:0015629	actin cytoskeleton	0.000815	0.0871	4.91 (901,22,50,6)
					Tpm4 - tropomyosin 4
					Tax1bp3 - tax1 (human t cell leukemia virus type i) binding protein 3
					Pdlim7 - pdz and lim domain 7
					Csrp1 - cysteine and glycine-rich protein 1
					Actg1 - actin, gamma, cytoplasmic 1
					Tpm1 - tropomyosin 1, alpha
GO:0001726	ruffle	0.000863	0.082	8.01 (901,9,50,4)
					Pdlim7 - pdz and lim domain 7
					S100a6 - s100 calcium binding protein a6 (calcyclin)
					Anxa2 - annexin a2
					Tnfrsf12a - tumor necrosis factor receptor superfamily, member 12a
GO:0031012	extracellular matrix	0.000901	0.077	3.31 (901,49,50,9)
					Anxa3 - annexin a3
					Lgals1 - lectin, galactose binding, soluble 1
					Serpinh1 - serine (or cysteine) peptidase inhibitor, clade h, member 1
					Cyr61 - cysteine rich protein 61
					Tinagl1 - tubulointerstitial nephritis antigen-like 1
					Ctgf - connective tissue growth factor
					Ctsl - cathepsin l
					S100a6 - s100 calcium binding protein a6 (calcyclin)
					Anxa2 - annexin a2

### Sheet: Gene ontology enrichment PC2
Gene Ontology terms enriched in the top 50 PC2 loadings, using 965 highly variable genes as a background
Process:	None
Function:	None
Component:
GO term	Description	P-value	FDR q-value	Enrichment (N, B, n, b)	Genes
GO:0000781	chromosome, telomeric region	0.000324	0.277	10.27 (901,9,39,4)
					Zscan4c - zinc finger and scan domain containing 4c
					Ercc4 - excision repair cross-complementing rodent repair deficiency, complementation group 4
					Zscan4d - zinc finger and scan domain containing 4d
					Zscan4f - zinc finger and scan domain containing 4f
